# Integrated Genome and Transcriptome Analyses Reveal the Mechanism of Genome Instability in Ataxia with Oculomotor Apraxia 2

**DOI:** 10.1101/2021.05.07.443085

**Authors:** Radhakrishnan Kanagaraj, Richard Mitter, Theodoros Kantidakis, Matthew M. Edwards, Anaid Benitez, Probir Chakravarty, Beiyuan Fu, Olivier Becherel, Fengtang Yang, Martin F. Lavin, Amnon Koren, Aengus Stewart, Stephen C. West

## Abstract

Mutations in the *SETX* gene, which encodes Senataxin, are associated with the progressive neurodegenerative diseases Ataxia with Oculomotor Apraxia 2 (AOA2) and Amyotrophic Lateral Sclerosis 4 (ALS4). To identify the causal defect in AOA2, patient-derived cells and *SETX* knockouts (human and mouse) were analyzed using integrated genomic and transcriptomic approaches. We observed a genome-wide increase in chromosome instability (gains and losses) within genes and at chromosome fragile sites, resulting in changes to gene expression profiles. Senataxin loss caused increased transcription stress near promoters that correlated with high GCskew and R-loop accumulation at promoter-proximal regions. Notably, the chromosomal regions with gains and losses overlapped with regions of elevated transcription stress. In the absence of Senataxin, we found that Cockayne Syndrome protein CSB was required for the recruitment of the transcription-coupled repair endonucleases (XPG and XPF) and recombination protein RAD52 to target and resolve transcription bubbles containing R-loops, leading to error prone repair and genomic instability. These results show that transcription stress is an important contributor to *SETX* mutation-associated chromosome fragility and AOA2.
