## Supplemental Table 3 for "Integrated Genome and Transcriptome Analyses Reveal the Mechanism of Genome Instability in Ataxia with Oculomotor Apraxia 2"

### Sheet: Table S3 Legend
Table S3 Legend
Table S3A - List of copy number changes identified in Setx-/- mouse embryonic fibroblast (replicate 1).
Table S3B - List of copy number changes identified in Setx-/- mouse embryonic fibroblast (replicate 2).
Table S3C - List of copy number changes identified in Setx-/- mouse testis (replicate 1).
Table S3D - List of copy number changes identified in Setx-/- mouse testis (replicate 2).
Table S3E - List of copy number changes identified in Setx-/- mouse cerebellum (replicate 1).
Table S3F - List of copy number changes identified in Setx-/- mouse cerebellum (replicate 2).

### Sheet: Table S3A
Genome: mm9
Aberration Algorithm: ADM-2
Threshold: 6.0
Fuzzy Zero: ON
GC Correction: ON
Window Size: 2Kb
Centralization (legacy): OFF
Diploid Peak Centralization: ON
Combine Replicates (Intra Array): ON
Combine Replicates (Inter Array): OFF
Array Level Filter: NONE
Aberration Filter: ( Minimum Number of Probes for Amplification >= 3 AND Minimum Size (Kb) of Region for Amplification >= 0.0 AND Minimum Avg. Absolute Log Ratio for Amplification >= 0.25 ) OR ( Minimum Number of Probes for Deletion >= 3 AND Minimum Size (Kb) of Region for Deletion >= 0.0 AND Minimum Avg. Absolute Log Ratio for Deletion >= 0.25 )
Feature Level Filter: gIsSaturated = true OR rIsSaturated = true OR gIsFeatNonUnifOL = true OR rIsFeatNonUnifOL = true OR LogRatio = 0
Design Level Filter: Homology = 0 OR IsPseudoautosomal = 1
Genomic Boundary: OFF
Show Flat Intervals: OFF
AberrationNo	Chr	Cytoband	Start	Stop	#Probes	Amplification	Deletion	pval	Gene Names
252741411579_Setx-/- Mouse MEFs_1
1	chr1	qE4	130802259	130810044	3	0	-1.31616	1.627e-10
2	chr2	qB	40535556	40546414	6	0	-1.34179	6.21e-18	Lrp1b
3	chr2	qC1.1	50075904	50093223	5	0	-0.793164	2.233e-11
4	chr2	qC1.1	54396076	54429926	15	0.464954	0	3.625e-11	Galnt13
5	chr2	qC1.1	58019004	58021589	3	0	-3.36174	1.085e-44
6	chr2	qC1.3	66342213	66357808	9	0	-0.588203	1.116e-11	Scn9a
7	chr2	qC1.3	67963140	67965319	3	0	-1.50483	4.512e-15
8	chr2	qC3	76022760	76088423	39	0	-0.299384	4.785e-13	Pde11a
9	chr2	qC3	77151447	77159108	3	0	-1.27486	4.299e-18
10	chr2	qE3	110644433	110648002	3	0	-1.36881	3.756e-12	Ano3
11	chr2	qE3	110691561	110694305	3	0	-1.61923	1.081e-14	Ano3
12	chr2	qE5	121043271	121047167	3	0	-0.945234	5.875e-11	Trp53bp1
13	chr2	qE5	121517305	121520372	3	0	-1.71713	4.457e-25	Frmd5
14	chr2	qE5	121855637	121857716	3	0	-1.48587	1.332e-15	Eif3j
15	chr2	qE5	122608940	122624256	9	0	-0.830487	3.209e-17	Sqrdl
16	chr2	qE5	123062472	123094271	8	0	-0.90717	1.126e-16
17	chr2	qF3	134458188	134461643	3	0	-1.34706	8.535e-10	Tmx4
18	chr2	qH1	155338123	155341070	3	0	-0.960973	1.358e-11	Ggt7
19	chr2	qH1	156743143	156748441	4	0	-2.76668	2.791e-52
20	chr2	qH2	161593730	161657727	37	0	-0.287401	3.164e-11	Ptprt
21	chr2	qH2	161854568	161858901	3	0	-1.33752	8.511e-16	Ptprt
22	chr2	qH2	161971544	161980094	3	0	-1.28164	1.935e-18	Ptprt
23	chr2	qH2	162010466	162015992	5	0	-1.14802	1.151e-17	Ptprt
24	chr2	qH2	162266385	162275701	6	0	-0.699314	1.895e-10	Ptprt
25	chr2	qH3	163403442	163457036	33	0	-0.426808	2.448e-20	Ttpal, Serinc3
26	chr2	qH3	168175391	168181733	3	0	-1.16361	3.639e-15
27	chr3	qE1	68100946	68107538	5	0	-0.758107	3.952e-12	Schip1
28	chr3	qE2	71615388	71621417	3	1.52154	0	2.342e-16
29	chr3	qE3	79019544	79026626	3	1.98848	0	8.83e-20
30	chr3	qE3	79488596	79491158	3	0	-0.861097	2.491e-11	Rxfp1
31	chr3	qG2	126637137	127051199	235	0.3499	0	5.816e-21	Ank2
32	chr3	qG2	127440547	127444860	5	1.70911	0	5.916e-22	Alpk1
33	chr3	qH2	143591844	143617221	6	1.06611	0	8.469e-12
34	chr4	qA1	6080457	6096211	6	0	-2.13621	4.443e-40
35	chr4	qB3	62156502	62183548	18	0.543452	0	1.684e-11	Bspry, Hdhd3, Alad
36	chr4	qC1	65715569	65745843	12	0	-0.608782	3.449e-21	Astn2
37	chr4	qE1	145001092	146902596	28	0.713718	0	3.923e-24	Vmn2r-ps14, Gm13242, Gm13251, Rex2, Gm13034, Gm13051, 1700029I01Rik, OTTMUSG00000010657, Gm13152
38	chr5	qB3	46868246	48480907	316	0.41873	0	6.817e-153	Slit2
39	chr5	qC3.1	67600199	67609617	4	0	-1.07058	2.473e-15
40	chr7	qA1 - qF5	3129114	152520747	54529	0.315903	0	0	Speer9-ps1, AU018091, Myadm, Prkcc, Cacng7, Cacng8, Cacng6, Gm9904, Oscar, Ndufa3, Tfpt, Prpf31, Cnot3, Leng1, Tmc4, Mboat7, Tsen34, Rps9, Lilrb3, Pira2, Pira1, Pira4, Pira7, Pira11, Pira3, Lair1, Ttyh1, Leng8, Leng9, Cdc42ep5, Gm4878, Pira6, Ncr1, Gp6, Rdh13, Eps8l1, Ppp1r12c, Tnnt1, Tnni3, 6030429G01Rik, Syt5, Ptprh, Tmem86b, Saps1, Hspbp1, Brsk1, Tmem224, Suv420h2, Cox6b2, 4930401F20Rik, Il11,…
41	chr7	qA3	26790284	26948262	17	0	-0.314494	2.058e-20	Cyp2b13
42	chr7	qA3	29619845	29626922	5	1.1846	0	3.87e-15	Lgals4, Lgals6
43	chr7	qC	66357207	66363788	4	0	-0.740456	3.801e-16
44	chr9	qA1	5507387	5559057	13	0.60507	0	7.973e-15
45	chr9	qA5.1	40247459	40251202	3	0.970056	0	6.401e-10	Gramd1b
46	chr9	qA5.1	40931701	40942246	8	0.657809	0	3.905e-10	Ubash3b
47	chr9	qA5.1	41535453	41648888	24	0.555302	0	7.584e-16
48	chr9	qA5.1	41808497	41831769	18	0.584119	0	2.111e-15	Sorl1
49	chr9	qA5.2	44012220	44017985	4	1.20185	0	6.281e-16	Cbl
50	chr9	qA5.2	44789690	44798578	5	0.851806	0	1.57e-11	Cd3d
51	chr9	qA5.2	45433763	45441513	5	0	-0.814683	3.417e-12	Dscaml1
52	chr9	qA5.3	46682789	46966021	77	0	-0.839728	7.834e-190
53	chr9	qA5.3	48146345	48219772	45	0.344555	0	2.133e-15	Fam55d, Fam55b
54	chr10	qA3	22007875	22090777	27	0.273168	0	1.784e-18	Raet1a, Raet1b, Raet1c, Raet1d
55	chr10	qA3	23003879	23013088	6	0	-0.857715	1.87e-10	Eya4
56	chr10	qA4	28436991	28496705	32	0	-0.580492	1.373e-18	Themis
57	chr10	qD2	113982469	113985243	3	1.30196	0	1.793e-18	Trhde
58	chr10	qD2	122264162	122280405	7	0.445053	0	6.001e-10	Ppm1h
59	chr11	qB4	70983627	71109143	50	0	-0.564506	5.837e-56	Nlrp1b, Nlrp1c
60	chr12	qE	104954138	105197313	9	1.11442	0	6.142e-32	Serpina1b, Serpina1d, Serpina1a, Serpina1c, Serpina1e
61	chr12	qE	105656461	105667784	7	0.702285	0	5.579e-13
62	chr12	qF1	115034898	115357837	96	0.38148	0	5.043e-36
63	chr12	qF1	115075855	115078574	3	2.59814	0	5.334e-17
64	chr12	qF1	115308804	115313787	4	1.93928	0	8.768e-14
65	chr12	qF1	115346598	115357837	4	1.42524	0	4.153e-10
66	chr12	qF1	115447464	115449900	3	1.22784	0	2.069e-15
67	chr12	qF2	116155408	116251781	34	0.430574	0	2.143e-17
68	chr12	qF2	116265518	116296896	15	1.77662	0	1.484e-69
69	chr12	qF2	116289149	116292243	3	4.36084	0	2.909e-15
70	chr12	qF2	116850824	117105437	14	0	-0.510891	2.752e-15
71	chr14	qC2	52495475	52502362	5	0	-1.69854	2.017e-33
72	chr14	qC2	52575997	52591723	10	0	-1.01048	2.142e-35
73	chr14	qC2	52657927	52660991	3	0	-1.27514	2.723e-14
74	chr14	qD2	69857984	70090608	154	0	-0.447938	2.106e-187	Slc25a37, D930020E02Rik, Entpd4, Loxl2
75	chr14	qD2	69998804	70004290	4	0	-1.67074	4.278e-17
76	chr14	qD2	71300752	71303972	3	0	-1.20822	2.43e-11	Gfra2
77	chr14	qE4	118493144	118507581	9	0	-0.398002	4.281e-11
78	chr17	qA3.2	21391622	21418304	14	0	-0.655321	2.226e-22	V1rf2
79	chr17	qA3.3	27375215	27558396	37	0	-0.577268	2.243e-40
80	chr17	qB1	40090799	40139730	11	2.52285	0	1.201e-101
81	chr17	qB2	41028212	41034098	5	1.12424	0	4.118e-14
82	chr17	qB2	41401732	41428083	5	0.847031	0	2.371e-12
83	chr18	qB3	37564693	37567992	3	1.10135	0	1.019e-10
84	chr19	qD3	59802113	59815634	3	1.02249	0	4.169e-12
85	chr19	qD3	60311712	60395172	16	0.490975	0	2.429e-11
86	chr19	qD3	60978787	60981178	3	0	-1.07474	8.876e-14	Grk5
87	chrX	qA1.1 - qF5	4973107	166426594	48441	0.80168	0	0	Mycs, Gm14374, Nudt11, AU022751, Nudt10, Bmp15, Shroom4, Dgkk, Ccnb3, Akap4, Clcn5, Usp27x, LOC100270707, 2010204K13Rik, Ppp1r3f, Foxp3, Ccdc22, Cacna1f, Syp, Prickle3, Plp2, Magix, Gpkow, Wdr45, Praf2, Ccdc120, Tcfe3, Gripap1, Kcnd1, Otud5, Pim2, Slc35a2, Pqbp1, Timm17b, Pcsk1n, Eras, Hdac6, Gata1, Glod5, Suv39h1, Was, EG627782, Wdr13, Rbm3, Tbc1d25, Ebp, Porcn, Ftsj1, Slc38a5, Ssxb10, Ssxb9, Ss…
88	chrY	qA1	37653	2543765	474	0	-1.26107	0	Zfy1, Ube1y1, Kdm5d, Eif2s3y, Tspy-ps, Uty, Ddx3y, Usp9y, Zfy2, Gm16501, Sry, Rbmy1a1
89	chrY	qA1	250403	259584	6	0	-3.68981	1.763e-27	Kdm5d
90	chrY	qA1	314823	321689	5	0	-0.296288	3.149e-15
91	chrY	qA1	327391	330289	4	0	-3.30694	4.703e-14
92	chrY	qA1	346878	353063	7	0	-2.27386	3.142e-10	Eif2s3y
93	chrY	qA1	388556	391139	3	0	-3.25116	4.354e-14
94	chrY	qA1	434833	437455	4	0	-3.26885	2.351e-15	Uty
95	chrY	qA1	565276	571977	4	0	-0.278704	4.322e-13	Uty
96	chrY	qA1	574227	585641	10	0	-2.59033	7.656e-20	Uty
97	chrY	qA1	593763	595398	3	0	-3.5197	1.842e-16
98	chrY	qA1	622750	671351	38	0	-2.09888	6.756e-29	Ddx3y, Usp9y
99	chrY	qA1	721660	725392	4	0	-3.84154	1.666e-18	Usp9y
100	chrY	qA1	800431	992417	7	0	-2.94272	6.568e-23
101	chrY	qA1	1220723	1254660	7	0	-0.395311	1.368e-15
102	chrY	qA1	1447586	1469168	4	0	-3.41229	3.278e-18
103	chrY	qA1	1534927	1673709	8	0	-0.33767	5.123e-18
104	chrY	qA1	1918292	1994253	3	0	-3.32741	2.265e-10	Sry, Gm16501
105	chrY	qA1	2457769	2517720	6	0	-0.390885	4.38e-14
Number of calls per sample:
252741411579_Setx-/- Mouse MEFs_1 =105

### Sheet: Table S3B
Genome: mm9
Aberration Algorithm: ADM-2
Threshold: 6.0
Fuzzy Zero: ON
GC Correction: ON
Window Size: 2Kb
Centralization (legacy): OFF
Diploid Peak Centralization: ON
Combine Replicates (Intra Array): ON
Combine Replicates (Inter Array): OFF
Array Level Filter: NONE
Aberration Filter: ( Minimum Number of Probes for Amplification >= 3 AND Minimum Size (Kb) of Region for Amplification >= 0.0 AND Minimum Avg. Absolute Log Ratio for Amplification >= 0.25 ) OR ( Minimum Number of Probes for Deletion >= 3 AND Minimum Size (Kb) of Region for Deletion >= 0.0 AND Minimum Avg. Absolute Log Ratio for Deletion >= 0.25 )
Feature Level Filter: gIsSaturated = true OR rIsSaturated = true OR gIsFeatNonUnifOL = true OR rIsFeatNonUnifOL = true OR LogRatio = 0
Design Level Filter: Homology = 0 OR IsPseudoautosomal = 1
Genomic Boundary: OFF
Show Flat Intervals: OFF
AberrationNo	Chr	Cytoband	Start	Stop	#Probes	Amplification	Deletion	pval	Gene Names
252741411581_Setx-/- Mouse MEFs_2
1	chr2	qB	40535556	40546414	6	0	-1.097	7.335e-12	Lrp1b
2	chr2	qC1.1	49560787	49563175	3	0	-1.51832	2.224e-13	Kif5c
3	chr2	qC1.1	58019004	58021589	3	0	-3.18734	1.334e-43
4	chr2	qC1.3	62699058	62707673	3	0	-1.53901	7.64e-12	Kcnh7
5	chr2	qC1.3	67963140	67978723	6	0	-0.996324	3.799e-13
6	chr2	qC3	76280138	76285596	5	0	-1.08265	4.253e-15	Osbpl6
7	chr2	qC3	77151447	77159108	3	0	-1.17906	9.251e-12
8	chr2	qE1	97198425	97208650	5	0	-1.06795	2.753e-11
9	chr2	qE1	97344406	97346980	3	0	-1.23521	1.035e-10	Lrrc4c
10	chr2	qE2	104007417	104024865	10	0	-0.592788	5.143e-10	D430041D05Rik
11	chr2	qE3	110691561	110696979	5	0	-1.04173	7.667e-13	Ano3
12	chr2	qE5	120147034	120159631	9	0	-0.664828	6.597e-11	Vps39
13	chr2	qE5	121517305	121520372	3	0	-1.64149	4.179e-21	Frmd5
14	chr2	qE5	121855637	121857716	3	0	-1.435	1.697e-10	Eif3j
15	chr2	qE5	123062472	123123964	13	0	-0.633379	6.532e-12
16	chr2	qF2	132092898	132097219	4	0	-1.24569	5.78e-13	Cds2
17	chr2	qF3	134458188	134461643	3	0	-1.45634	6.569e-11	Tmx4
18	chr2	qG1	144258661	144264495	3	0	-1.19337	7.685e-10
19	chr2	qG1	145450901	145459342	3	1.03978	0	1.266e-11	Slc24a3
20	chr2	qH1	155338123	155341070	3	0	-1.13442	5.146e-11	Ggt7
21	chr2	qH1	156743143	156747115	3	0	-3.269	2.57e-46
22	chr2	qH2	161778714	161789310	7	0	-0.782231	3.906e-10	Ptprt
23	chr2	qH2	161854568	161858901	3	0	-1.22122	5.03e-11	Ptprt
24	chr2	qH2	161971544	161980094	3	0	-1.0975	2.029e-10	Ptprt
25	chr2	qH2	162010466	162015992	5	0	-1.13191	1.649e-14	Ptprt
26	chr2	qH3	168168212	168181733	4	0	-1.35443	4.987e-17
27	chr3	qE1	68102360	68105801	3	0	-1.35214	8.199e-13	Schip1
28	chr3	qE2	71615388	71627216	5	1.3376	0	4.233e-13
29	chr3	qE3	79019544	79026626	3	1.72561	0	1.743e-14
30	chr3	qE3	80763003	80782892	4	1.17505	0	4.78e-10
31	chr3	qG1 - qG2	126459418	127081356	341	0.336371	0	9.236e-16	Camk2d, Ank2
32	chr3	qG2	127440547	127442449	3	2.82802	0	6.965e-23	Alpk1
33	chr4	qA1	6080457	6096211	6	0	-1.84027	6.951e-33
34	chr4	qB3	62156502	62181547	16	0.653819	0	4.668e-11	Bspry, Hdhd3, Alad
35	chr4	qC1	65711848	65739290	14	0	-0.55952	1.07e-17	Astn2
36	chr4	qD2.3 - qE2	131203289	155605331	11172	0.256876	0	7.356e-136	Ptpru, Mecr, Sfrs4, Epb4.1, Oprd1, Ythdf2, Gmeb1, Rnu11, Taf12, 9530096D07Rik, Trnau1ap, Rcc1, Snhg3, Phactr4, Med18, Sesn2, Atpif1, Dnajc8, Ptafr, Eya3, Xkr8, Smpdl3b, Rpa2, BC013712, Ppp1r8, Stx12, Fam76a, Fgr, Ahdc1, Wasf2, Gpr3, Cd164l2, Map3k6, Sytl1, Tmem222, Wdtc1, Slc9a1, Fam46b, Trnp1, 1810019J16Rik, Nudc, Nudc-ps1, Nr0b2, Gpatch3, Gpn2, Sfn, Zdhhc18, Pigv, Arid1a, Rps6ka1, Hmgn2, Dhdds,…
37	chr4	qE1	144993951	146911788	30	0.7079	0	2.188e-16	Vmn2r-ps14, Gm13242, Gm13251, Rex2, Gm13034, Gm13051, 1700029I01Rik, OTTMUSG00000010657, Gm13152
38	chr5	qB3	46879732	48474123	310	0.43841	0	1.956e-114	Slit2
39	chr5	qC3.1	67603780	67609617	3	0	-1.38915	4.098e-16
40	chr7	qA1 - qF5	3129114	152518497	54482	0.332042	0	0	Speer9-ps1, AU018091, Myadm, Prkcc, Cacng7, Cacng8, Cacng6, Gm9904, Oscar, Ndufa3, Tfpt, Prpf31, Cnot3, Leng1, Tmc4, Mboat7, Tsen34, Rps9, Lilrb3, Pira2, Pira1, Pira4, Pira7, Pira11, Pira3, Lair1, Ttyh1, Leng8, Leng9, Cdc42ep5, Gm4878, Pira6, Ncr1, Gp6, Rdh13, Eps8l1, Ppp1r12c, Tnnt1, Tnni3, 6030429G01Rik, Syt5, Ptprh, Tmem86b, Saps1, Hspbp1, Brsk1, Tmem224, Suv420h2, Cox6b2, 4930401F20Rik, Il11,…
41	chr7	qA3	29617927	29626922	7	1.09009	0	2.1e-11	Lgals4, Lgals6
42	chr7	qB4	53100896	53105804	4	0	-0.680678	3.874e-10	Grin2d
43	chr7	qB5	60570395	60601186	4	0	-1.36903	3.548e-18
44	chr9	qA1	5503594	5559057	14	0.558839	0	3.54e-10
45	chr9	qA5.1	41808497	41829218	17	0.762653	0	5.363e-17	Sorl1
46	chr9	qA5.2	45433763	45444499	6	0	-0.789747	7.042e-11	Dscaml1
47	chr9	qA5.2	45455066	45484632	21	0.535048	0	1.406e-13	Dscaml1
48	chr9	qA5.3	46682789	46966021	76	0	-0.907128	5.013e-158
49	chr9	qA5.3	48443329	48445992	3	0	-0.896955	1.31e-10
50	chr10	qA3	21901111	22090777	32	0.261361	0	1.33e-14	Raet1a, Raet1e, Raet1b, Raet1c, Raet1d
51	chr10	qA4	28317222	28499448	91	0	-0.391006	2.323e-13	Themis
52	chr11	qB4	70983627	71129836	54	0	-0.553571	3.983e-43	Nlrp1b, Nlrp1c
53	chr12	qE	105048428	105197313	8	1.31929	0	1.524e-28	Serpina1a, Serpina1c, Serpina1e
54	chr12	qF1	115034898	115357837	96	0.470524	0	7.584e-40
55	chr12	qF1	115346598	115357837	4	1.80685	0	9.372e-13
56	chr12	qF2	116155408	116251781	35	0.485373	0	2.031e-18
57	chr12	qF2	116265518	116296896	16	2.37309	0	1.819e-87
58	chr12	qF2	116289149	116292243	3	4.68728	0	3.325e-11
59	chr12	qF2	116850824	116885534	8	0	-0.661381	3.824e-10
60	chr13	qD1	96785807	96791832	4	0.962458	0	2.137e-10	Sv2c
61	chr14	qC1	48160802	48165456	4	0	-1.09426	2.533e-12	D14Ertd436e
62	chr14	qC2	52495475	52502362	5	0	-1.88657	4.93e-32
63	chr14	qC2	52575997	52591723	10	0	-1.13783	1.316e-34
64	chr14	qD2	69868081	70086412	144	0	-0.481907	2.908e-142	Slc25a37, D930020E02Rik, Entpd4, Loxl2
65	chr14	qE3 - qE4	111167397	111189665	10	0	-0.462918	2.098e-10
66	chr17	qA3.2	21391622	21418304	14	0	-0.711053	1.277e-18	V1rf2
67	chr17	qA3.3	27375215	27558396	37	0	-0.608766	3.161e-32
68	chr17	qB1	40090799	40139730	11	2.93144	0	6.693e-111
69	chr17	qB2	41014856	41034098	14	0.619724	0	1.587e-10	9130008F23Rik
70	chr19	qD3	60311712	60355799	11	0.647263	0	6.339e-10
71	chrX	qA1.1 - qF5	4985035	166426594	48395	0.827798	0	0	Mycs, Gm14374, Nudt11, AU022751, Nudt10, Bmp15, Shroom4, Dgkk, Ccnb3, Akap4, Clcn5, Usp27x, LOC100270707, 2010204K13Rik, Ppp1r3f, Foxp3, Ccdc22, Cacna1f, Syp, Prickle3, Plp2, Magix, Gpkow, Wdr45, Praf2, Ccdc120, Tcfe3, Gripap1, Kcnd1, Otud5, Pim2, Slc35a2, Pqbp1, Timm17b, Pcsk1n, Eras, Hdac6, Gata1, Glod5, Suv39h1, Was, EG627782, Wdr13, Rbm3, Tbc1d25, Ebp, Porcn, Ftsj1, Slc38a5, Ssxb10, Ssxb9, Ss…
72	chrY	qA1	37653	2671615	484	0	-1.26485	0	Zfy1, Ube1y1, Kdm5d, Eif2s3y, Tspy-ps, Uty, Ddx3y, Usp9y, Zfy2, Gm16501, Sry, Rbmy1a1
73	chrY	qA1	47507	95582	7	0	-0.303615	4.602e-11	Zfy1
74	chrY	qA1	250403	259584	6	0	-3.76753	1.038e-26	Kdm5d
75	chrY	qA1	327391	332837	6	0	-2.57025	4.787e-11
76	chrY	qA1	388556	392246	4	0	-2.73032	2.847e-14	Tspy-ps
77	chrY	qA1	434833	437455	4	0	-3.66694	9.043e-17	Uty
78	chrY	qA1	558645	562630	6	0	-2.802	8.047e-11	Uty
79	chrY	qA1	574227	582419	8	0	-2.68201	6.609e-16	Uty
80	chrY	qA1	593763	595398	3	0	-3.84607	4.122e-19
81	chrY	qA1	622750	632023	6	0	-2.94413	4.486e-18	Ddx3y
82	chrY	qA1	639594	654963	14	0	-2.75767	6.05e-20	Usp9y
83	chrY	qA1	667986	671351	4	0	-3.28966	2.34e-14	Usp9y
84	chrY	qA1	721660	725392	4	0	-3.45116	2.669e-15	Usp9y
85	chrY	qA1	784891	788483	4	0	-3.14172	1.326e-14	Usp9y
86	chrY	qA1	800431	992417	7	0	-3.11245	5.958e-25
87	chrY	qA1	1024836	1063441	5	0	-0.403884	5.989e-10
88	chrY	qA1	1119734	1170775	6	0	-2.40891	6.034e-10
89	chrY	qA1	1447586	1474302	5	0	-3.30514	2.388e-19
90	chrY	qA1	1534927	1678558	9	0	-0.272207	7.707e-15
91	chrY	qA1	2546562	2629102	8	0	-0.311608	4.88e-16
Number of calls per sample:
252741411581_Setx-/- Mouse MEFs_2 =91

### Sheet: Table S3C
Genome: mm9
Aberration Algorithm: ADM-2
Threshold: 6.0
Fuzzy Zero: OFF
GC Correction: ON
Window Size: 2Kb
Centralization (legacy): OFF
Diploid Peak Centralization: ON
Combine Replicates (Intra Array): ON
Combine Replicates (Inter Array): OFF
Array Level Filter: NONE
Aberration Filter: ( Minimum Number of Probes for Amplification >= 3 AND Minimum Size (Kb) of Region for Amplification >= 0.0 AND Minimum Avg. Absolute Log Ratio for Amplification >= 0.25 ) OR ( Minimum Number of Probes for Deletion >= 3 AND Minimum Size (Kb) of Region for Deletion >= 0.0 AND Minimum Avg. Absolute Log Ratio for Deletion >= 0.25 )
Feature Level Filter: gIsSaturated = true OR rIsSaturated = true OR gIsFeatNonUnifOL = true OR rIsFeatNonUnifOL = true OR LogRatio = 0
Design Level Filter: Homology = 0 OR IsPseudoautosomal = 1
Genomic Boundary: OFF
Show Flat Intervals: OFF
AberrationNo	Chr	Cytoband	Start	Stop	#Probes	Amplification	Deletion	pval	Gene Names
252741411583_Setx-/- Mouse Testis_1
1	chr1	qA1	8134330	8197493	10	0	-2.32559	7.699e-99
2	chr1	qA2	11566459	11571425	3	0	-0.899729	5.117e-11	A830018L16Rik
3	chr1	qC3	66839295	66842145	3	0.854567	0	3.246e-10	1110028C15Rik
4	chr1	qD	90108180	90207264	60	0	-0.591294	1.816e-102	Ugt1a10, Ugt1a9, Ugt1a7c, Ugt1a6b, Ugt1a6a, Ugt1a5, Ugt1a2, Ugt1a1, Hjurp, A730008H23Rik, Trpm8
5	chr1	qE2.1	111641112	111698153	8	2.34384	0	2.379e-80
6	chr1	qE2.3	117778488	117825593	29	0.272696	0	3.31e-10	Cntnap5a
7	chr1	qE3	129421806	129425519	3	1.83835	0	1.008e-26	Tmem163
8	chr1	qE4	135243357	135263890	16	0	-0.298577	3.253e-10	Ren2, Ren1, Etnk2
9	chr4	qD2.2	121649423	121786389	13	0.674347	0	1.954e-26
10	chr4	qE1	140969326	140996454	18	0.412803	0	8.047e-12	Clcnkb, Hspb7, Gm694
11	chr4	qE1	144259572	144372003	37	0.31616	0	1.477e-14	Gm436, Gm13178, Gm438
12	chr5	qE1	88652590	88662017	3	0	-3.68215	7.237e-51
13	chr5	qE3	96860273	96865867	5	0	-1.30392	1.059e-31	Fras1
14	chr8	qC1	76509047	76576593	10	0.696991	0	1.542e-18
15	chr8	qC2	83430190	83453773	6	0.650773	0	9.968e-12
16	chr9	qA5.1	40247459	40342520	38	0	-0.258471	9.056e-11	Gramd1b
17	chr9	qD	75651664	75655170	3	0	-1.38168	4.872e-17	Bmp5
18	chr9	qE3.1	85831259	86023364	24	0	-0.300559	4.501e-10
19	chr9	qE3.3	97182773	97242565	12	0.740111	0	1.889e-29
20	chr11	qB5	74179316	74204602	17	0.425144	0	1.556e-15	Garnl4
21	chr12	qC3	72206114	72208924	3	0	-0.878572	7.234e-12
22	chr12	qD2 - qD3	88825791	89330873	3	0.860458	0	2.53e-10	Oog1, BB287469, 100039042
23	chr13	qB3	61925584	62048006	6	1.14567	0	3.781e-15
24	chr13	qB3	63898032	63901963	3	1.07728	0	1.05e-10
25	chr13	qC3	86025389	86040076	3	0.827454	0	3.124e-10
26	chr14	qA1	9367831	9379752	6	0.767868	0	4.611e-14	4930452B06Rik
27	chr14	qA1	10905169	10909573	4	1.33397	0	3.2e-23	Fhit
28	chr14	qA2	15043561	15220873	32	0.295787	0	4.804e-12	Olfr31, Il3ra
29	chr14	qA2	18273185	18285054	3	1.77552	0	2.607e-22
30	chr14	qB	37831187	37836346	3	2.25356	0	1.737e-23
31	chr14	qC2	52575997	52591723	10	1.061	0	2.55e-36
32	chr14	qC2	52654296	52660991	6	0.735769	0	1.579e-12	Olfr1514, Olfr221
33	chr14	qD3	84950232	85049708	27	0.288484	0	2.095e-12
34	chr17	qE2	75911750	75915354	3	0	-1.38793	2.779e-18	Rasgrp3
35	chr18	qD3	60298979	60317213	3	0	-0.939075	9.957e-13
36	chr18	qE4	89794902	89797779	3	0.786609	0	5.274e-10	Dok6
37	chrX	qA5	50320982	50352338	21	1.53254	0	2.632e-103	Hprt1
38	chrX	qA5	50334648	50341007	5	0.551728	0	5.42e-17
39	chrX	qA5	50349791	50352338	3	3.72484	0	5.234e-12	Hprt1
40	chrX	qF5	166409011	166422790	9	0	-1.9123	2.076e-91	Mid1
Number of calls per sample:
252741411583_Setx-/- Mouse Testis_1 =40

### Sheet: Table S3D
Genome: mm9
Aberration Algorithm: ADM-2
Threshold: 6.0
Fuzzy Zero: ON
GC Correction: ON
Window Size: 2Kb
Centralization (legacy): OFF
Diploid Peak Centralization: ON
Combine Replicates (Intra Array): ON
Combine Replicates (Inter Array): OFF
Array Level Filter: NONE
Aberration Filter: ( Minimum Number of Probes for Amplification >= 3 AND Minimum Size (Kb) of Region for Amplification >= 0.0 AND Minimum Avg. Absolute Log Ratio for Amplification >= 0.25 ) OR ( Minimum Number of Probes for Deletion >= 3 AND Minimum Size (Kb) of Region for Deletion >= 0.0 AND Minimum Avg. Absolute Log Ratio for Deletion >= 0.25 )
Feature Level Filter: gIsSaturated = true OR rIsSaturated = true OR gIsFeatNonUnifOL = true OR rIsFeatNonUnifOL = true OR LogRatio = 0
Design Level Filter: Homology = 0 OR IsPseudoautosomal = 1
Genomic Boundary: OFF
Show Flat Intervals: OFF
AberrationNo	Chr	Cytoband	Start	Stop	#Probes	Amplification	Deletion	pval	Gene Names
252741411584_Setx-/- Mouse Testis_2
1	chr1	qA1	8123778	8213278	12	0	-2.71704	1.181e-145
2	chr1	qA1	8134330	8167766	6	0	-3.94117	2.628e-11
3	chr1	qD	90108180	90204999	58	0	-0.592292	3.266e-100	Ugt1a10, Ugt1a9, Ugt1a7c, Ugt1a6b, Ugt1a6a, Ugt1a5, Ugt1a2, Ugt1a1, Hjurp, A730008H23Rik, Trpm8
4	chr1	qE2.1	111641112	111698153	8	3.18858	0	2.607e-104
5	chr1	qE3	129421806	129425519	3	2.03479	0	2.25e-29	Tmem163
6	chr1	qE4	130238810	130241069	3	0.877288	0	1.024e-10	Mcm6
7	chr4	qA5	35820853	35827167	4	0.776621	0	7.789e-12
8	chr4	qD2.2	121649423	121786389	13	0.593336	0	3.602e-19
9	chr4	qE1	140969326	140996454	18	0.591697	0	2.874e-21	Clcnkb, Hspb7, Gm694
10	chr4	qE1	144259572	144384133	44	0.435975	0	2.235e-28	Gm436, Gm13178, Gm438
11	chr5	qE1	88652590	88662017	3	0	-3.65928	4.736e-53
12	chr5	qE3	96860273	96865867	5	0	-1.18352	2.256e-27	Fras1
13	chr7	qF3	135108925	135229912	71	0.25848	0	9.022e-20	Fus, Pycard, Trim72, Itgam
14	chr8	qB3.3	71179806	71183576	3	0.855464	0	6.878e-11	Csgalnact1
15	chr8	qB3.3	73469383	73476040	3	1.79248	0	6.332e-21
16	chr8	qC1	76518592	76580094	9	0.993403	0	3.106e-32
17	chr8	qC2	86035150	86055884	6	0.617578	0	1.576e-10
18	chr9	qA1	5523734	5532785	3	1.08986	0	1.589e-14
19	chr9	qA4	34875037	34899330	2	0	-1.21715	4.124e-12	St3gal4
20	chr9	qA5.1	40543688	40607705	41	0.297405	0	4.408e-19	9030425E11Rik
21	chr9	qD	75651664	75655170	3	0	-1.49613	2.015e-22	Bmp5
22	chr9	qE3.3	97179339	97240250	12	0.867468	0	3.97e-41
23	chr11	qA1	3030764	3099708	34	0.527854	0	1.202e-48	Pisd-ps1, Pisd-ps3, Sfi1
24	chr11	qB5	74179316	74201888	15	0.440324	0	5.183e-14	Garnl4
25	chr12	qC3	72206114	72208924	3	0	-0.953633	8.026e-14
26	chr12	qD2 - qD3	88833687	89336872	3	2.0456	0	6.203e-32	Oog1, BB287469, 100039042
27	chr13	qC3	86025389	86040076	3	1.42546	0	1.526e-23
28	chr14	qA1	10905169	10908295	3	2.83222	0	5.242e-36	Fhit
29	chr14	qA1 - qA2	15020646	15220873	37	0.376103	0	5.058e-18	Olfr31, Il3ra
30	chr14	qA2	18273185	18285054	3	2.42351	0	7.384e-32
31	chr14	qB	37831187	37836346	3	2.63117	0	3.531e-32
32	chr14	qC2	52496594	52502362	4	2.6767	0	1.404e-39
33	chr14	qC2	52575997	52591723	10	1.11065	0	8.894e-35
34	chr14	qC2	52654296	52660991	6	0.798975	0	5.158e-13	Olfr1514, Olfr221
35	chr17	qE1.1	67081892	67111907	21	0	-0.321406	2.614e-12	Ptprm
36	chr17	qE2	75911750	75915354	3	0	-1.15637	2.901e-15	Rasgrp3
37	chr17	qE4	87782990	87834085	35	0.354746	0	9.528e-23	1700011E24Rik, Calm2
38	chrX	qA5	50318950	50352338	23	2.18627	0	4.683e-183	Hprt1
39	chrX	qF5	166409011	166422790	9	0	-1.7671	5.776e-89	Mid1
Number of calls per sample:
252741411584_Setx-/- Mouse Testis_2 =39

### Sheet: Table S3E
Genome: mm9
Aberration Algorithm: ADM-2
Threshold: 6.0
Fuzzy Zero: ON
GC Correction: ON
Window Size: 2Kb
Centralization (legacy): OFF
Diploid Peak Centralization: ON
Combine Replicates (Intra Array): ON
Combine Replicates (Inter Array): OFF
Array Level Filter: NONE
Aberration Filter: ( Minimum Number of Probes for Amplification >= 3 AND Minimum Size (Kb) of Region for Amplification >= 0.0 AND Minimum Avg. Absolute Log Ratio for Amplification >= 0.25 ) OR ( Minimum Number of Probes for Deletion >= 3 AND Minimum Size (Kb) of Region for Deletion >= 0.0 AND Minimum Avg. Absolute Log Ratio for Deletion >= 0.25 )
Feature Level Filter: gIsSaturated = true OR rIsSaturated = true OR gIsFeatNonUnifOL = true OR rIsFeatNonUnifOL = true OR LogRatio = 0
Design Level Filter: Homology = 0 OR IsPseudoautosomal = 1
Genomic Boundary: OFF
Show Flat Intervals: OFF
AberrationNo	Chr	Cytoband	Start	Stop	#Probes	Amplification	Deletion	pval	Gene Names
252741411615_Setx-/- Mouse Cerebellum_1
1	chr1	qC3	66837597	66842145	4	0.832755	0	1.068e-10	1110028C15Rik
2	chr1	qD	90108180	90207264	60	0	-0.46921	4.763e-65	Ugt1a10, Ugt1a9, Ugt1a7c, Ugt1a6b, Ugt1a6a, Ugt1a5, Ugt1a2, Ugt1a1, Hjurp, A730008H23Rik, Trpm8
3	chr1	qE2.1	111641112	111698153	8	0.704982	0	1.829e-17
4	chr1	qE3	129421806	129425519	3	0.8865	0	4.003e-11	Tmem163
5	chr1	qE4	135247186	135261462	11	0	-0.381853	3.415e-10	Ren2, Ren1, Etnk2
6	chr2	qA1	4218021	4221331	3	0	-0.947595	4.537e-11	Frmd4a
7	chr2	qC3	76178581	76181902	3	0.954724	0	9.759e-13
8	chr2	qE1	97198425	97212144	7	0.753342	0	5.972e-15
9	chr2	qH1	156743143	156747115	3	0	-2.34022	6.763e-34
10	chr3	qF2.1	93619262	93627674	3	1.18297	0	1.625e-14
11	chr3	qG2	127440547	127444860	5	0	-0.702233	4.537e-10	Alpk1
12	chr4	qD1	111746423	113243524	374	0.564701	0	0	Skint4, Skint3, Skint9, Skint2, Skint10, Skint6
13	chr4	qD1	111746423	112263748	138	0.767836	0	1.686e-22	Skint4, Skint3, Skint9
14	chr4	qD1	113302469	113643468	74	0.285639	0	3.457e-27
15	chr4	qD2.2	121649423	122229824	14	0	-0.490055	7.355e-17
16	chr4	qD2.2	128871290	128877130	4	0	-0.952611	5.903e-11	Yars
17	chr5	qA1	5109472	5114286	4	0.828029	0	5.587e-14	Pftk1
18	chr5	qC3.3	77711348	77713648	3	1.43416	0	1.755e-23	Rest
19	chr7	qB2	38960941	38985531	17	1.68049	0	3.125e-135	1600014C10Rik
20	chr7	qD2	82194394	82199293	3	0.908461	0	4.245e-10
21	chr7	qD3	89708332	89719074	3	1.09617	0	5.659e-10
22	chr8	qE1	124318057	124325640	6	0	-0.550441	4.292e-10	Klhdc4
23	chr8	qE1	125950672	125952962	3	0	-1.84045	1.113e-30
24	chr8	qE1	125977635	125982011	4	0	-0.935499	1.898e-14	Def8
25	chr8	qE2	127219361	127221835	3	0	-1.01648	1.222e-14	Ttc13
26	chr8	qE2	127284434	127295619	7	0	-0.608093	3.208e-13
27	chr9	qD	75651664	75655170	3	1.28184	0	8.324e-14	Bmp5
28	chr9	qE3.3	97182773	97240250	11	0	-0.748983	1.599e-27
29	chr11	qB5	74179316	74201888	15	0.441665	0	3.574e-15	Garnl4
30	chr12	qC3	72206114	72208924	3	0	-1.79039	6.56e-20
31	chr12	qD2 - qD3	88833687	89336872	3	0.880325	0	7.811e-12	Oog1, BB287469, 100039042
32	chr14	qA1	9367831	9379752	6	0	-1.04808	1.993e-19	4930452B06Rik
33	chr14	qA1	9772392	9918502	20	0	-0.424161	1.479e-11
34	chr14	qA1	10392347	10396137	4	0	-0.975774	3.173e-13	Fhit
35	chr14	qA1	10905169	10908295	3	0	-2.79943	1.906e-35	Fhit
36	chr14	qA2	15185620	15195626	4	0	-1.14895	2.521e-17	Il3ra
37	chr14	qA2	16469683	16476150	3	0	-1.12124	6.75e-14
38	chr14	qA2	18273185	18285054	3	0	-2.66395	1.481e-34
39	chr14	qA2	19407867	19410690	3	0	-1.62809	2.887e-18	Ube2e2
40	chr14	qA3	23362742	23387191	20	0	-0.868845	1.779e-65	1700112E06Rik
41	chr14	qA3	23723193	23751015	18	0	-0.778033	3.48e-50	1700112E06Rik
42	chr18	qA2	21284568	21287128	3	1.90277	0	1.826e-33	Fam59a
43	chr18	qD3	60298979	60317213	3	0	-1.32912	8.601e-21
44	chr18	qE2	70631148	70637349	5	0	-0.742926	2.841e-11	4930503L19Rik, Stard6
45	chr18	qE2	70791783	70807825	7	0	-0.520384	6.204e-10
46	chr18	qE2	72318736	72323923	4	0	-0.769689	2.501e-11	Dcc
47	chr18	qE2	72804679	72815995	3	0	-0.831113	1.265e-10
48	chr18	qE2	74487533	74504974	12	0	-0.466634	1.674e-13	Ccdc11
49	chr18	qE4	89794902	89797779	3	0	-1.0956	8.245e-16	Dok6
Number of calls per sample:
252741411615_Setx-/- Mouse Cerebellum_1 =49

### Sheet: Table S3F
Genome: mm9
Aberration Algorithm: ADM-2
Threshold: 6.0
Fuzzy Zero: ON
GC Correction: ON
Window Size: 2Kb
Centralization (legacy): OFF
Diploid Peak Centralization: ON
Combine Replicates (Intra Array): ON
Combine Replicates (Inter Array): OFF
Array Level Filter: NONE
Aberration Filter: ( Minimum Number of Probes for Amplification >= 3 AND Minimum Size (Kb) of Region for Amplification >= 0.0 AND Minimum Avg. Absolute Log Ratio for Amplification >= 0.25 ) OR ( Minimum Number of Probes for Deletion >= 3 AND Minimum Size (Kb) of Region for Deletion >= 0.0 AND Minimum Avg. Absolute Log Ratio for Deletion >= 0.25 )
Feature Level Filter: gIsSaturated = true OR rIsSaturated = true OR gIsFeatNonUnifOL = true OR rIsFeatNonUnifOL = true OR LogRatio = 0
Design Level Filter: Homology = 0 OR IsPseudoautosomal = 1
Genomic Boundary: OFF
Show Flat Intervals: OFF
AberrationNo	Chr	Cytoband	Start	Stop	#Probes	Amplification	Deletion	pval	Gene Names
252741411614_Setx-/- Mouse Cerebellum_2
1	chr1	qC3	66837597	66842145	4	0.948097	0	1.067e-14	1110028C15Rik
2	chr1	qD	90108180	90207264	60	0	-0.468827	4.529e-67	Ugt1a10, Ugt1a9, Ugt1a7c, Ugt1a6b, Ugt1a6a, Ugt1a5, Ugt1a2, Ugt1a1, Hjurp, A730008H23Rik, Trpm8
3	chr1	qE2.1	111641112	111698153	8	0.957768	0	4.863e-32
4	chr1	qE3	129419985	129425519	4	0.793624	0	1.174e-12	Tmem163
5	chr1	qE4	135243357	135265689	17	0	-0.350582	1.199e-13	Ren2, Ren1, Etnk2
6	chr2	qE1	97201784	97212144	5	0.87188	0	8.809e-18
7	chr2	qH1	156743143	156747115	3	0	-3.45207	3.229e-51
8	chr3	qF2.1	93619262	93627674	3	1.19675	0	1.463e-18
9	chr3	qF2.1	94515927	94552461	3	0	-0.867583	4.914e-11
10	chr3	qF2.1	96117315	96145429	7	0.596556	0	1.036e-13
11	chr3	qG2	127440547	127442449	3	0	-1.00834	6.166e-15	Alpk1
12	chr4	qD1	111739515	113608126	450	0.626089	0	0	Skint4, Skint3, Skint9, Skint2, Skint10, Skint6
13	chr4	qD1	111789217	112266833	126	0.925575	0	1.317e-48	Skint4, Skint3, Skint9
14	chr4	qD1	112768218	113243524	84	0.833833	0	1.758e-17	Skint6
15	chr4	qD1	113246661	113503323	51	0.250703	0	1.551e-35
16	chr4	qD2.2	121649423	121786389	13	0	-0.492281	2.72e-17
17	chr5	qA1	5109472	5114286	4	0.815047	0	3.1e-13	Pftk1
18	chr5	qC3.3	77711348	77713648	3	1.60557	0	1.448e-28	Rest
19	chr7	qB2	38960941	38985531	17	1.83587	0	3.184e-149	1600014C10Rik
20	chr7	qB3	46761139	46770600	3	4.27758	0	1.826e-32
21	chr7	qD2	82194394	82199293	3	1.0752	0	1.825e-14
22	chr8	qE1	125950672	125952962	3	0	-2.59899	5.714e-43
23	chr8	qE2	127214563	127295619	49	0	-0.283982	2.976e-21	Ttc13, Arv1, Fam89a
24	chr8	qE2	127219361	127221835	3	0	-1.18294	1.36e-11	Ttc13
25	chr9	qE3.3	97179339	97226600	11	0	-0.854318	5.929e-39
26	chr11	qA1	3030764	3099708	33	0.274363	0	6.068e-14	Pisd-ps1, Pisd-ps3, Sfi1
27	chr11	qB5	74179316	74201888	15	0.447947	0	1.956e-16	Garnl4
28	chr12	qC3	72206114	72208924	3	0	-3.60278	1.014e-47
29	chr12	qC3	74867863	74870208	3	0	-0.886353	3.105e-12	Prkch
30	chr12	qD2 - qD3	88833687	89336872	3	0.962688	0	3.667e-14	Oog1, BB287469, 100039042
31	chr13	qB3	61925584	62048006	6	0.840395	0	5.416e-16
32	chr14	qA1	9501405	9504045	3	0	-0.991215	1.669e-11
33	chr14	qA1	10392347	10396137	4	0	-1.0214	1.166e-15	Fhit
34	chr14	qA1	10905169	10908295	3	0	-4.56062	6.768e-57	Fhit
35	chr14	qA1	12632608	12635634	3	0	-1.20943	1.158e-15	Ptprg
36	chr14	qA1	12642866	12646693	3	0	-0.912461	3.275e-10	Ptprg
37	chr14	qA1	12747233	12750999	4	0	-0.792598	1.543e-10	Ptprg
38	chr14	qA1	14137481	14147481	6	0	-0.672076	1.542e-10	Synpr
39	chr14	qA2	15036194	15220873	33	0	-0.414236	1.544e-17	Olfr31, Il3ra
40	chr14	qA2	15724269	15726506	3	0	-1.01767	4.128e-12	Nek10
41	chr14	qA2	16044749	16204101	45	0	-0.319155	7.753e-13	Lrrc3b
42	chr14	qA2	16469683	16476150	3	0	-1.1218	1.113e-14
43	chr14	qA2	17834987	17865030	7	0.399846	0	6.354e-10
44	chr14	qA2	18273185	18285054	3	0	-3.19457	3.806e-42
45	chr14	qA2	18726008	18729002	3	0	-1.2106	9.046e-16	Thrb
46	chr14	qA3	19542451	19545823	3	0.891383	0	1.757e-12	Ube2e2
47	chr14	qA3	22858799	22861367	3	0	-0.798301	1.171e-10	1700112E06Rik
48	chr14	qA3	23362742	23387191	20	0	-0.896183	3.017e-73	1700112E06Rik
49	chr14	qA3	23723193	23751015	18	0	-0.816872	8.762e-57	1700112E06Rik
50	chr18	qA2	21284568	21287128	3	1.891	0	1.888e-34	Fam59a
51	chr18	qD3	60298979	60317213	3	0	-1.29937	6.429e-21
52	chr18	qD3	60454886	60515889	12	0	-0.653616	7.144e-24	F830016B08Rik
53	chr18	qE1	62194304	62202595	4	0	-0.673719	2.371e-10
54	chr18	qE1	66312660	66316315	3	0	-0.873336	4.749e-12	Ccbe1
55	chr18	qE1	67320536	67327709	5	0	-0.714507	2.494e-13	Gnal
56	chr18	qE1	67627391	67630923	3	0	-0.878888	8.438e-12	Slmo1
57	chr18	qE2	72318736	72323923	4	0	-0.792596	2.983e-13	Dcc
58	chr18	qE2	72804679	72819787	4	0	-0.766501	1.606e-12
59	chr18	qE4	89794902	89797779	3	0	-1.51959	1.193e-25	Dok6
Number of calls per sample:
252741411614_Setx-/- Mouse Cerebellum_2 =59
