## Supplemental Table 4 for "Integrated Genome and Transcriptome Analyses Reveal the Mechanism of Genome Instability in Ataxia with Oculomotor Apraxia 2"

### Sheet: Table S4 Legend
Table S4 Legend
Table S4A - List of upregulated genes identified in AOA2 LCLs by gene expression arrays.
Table S4B - List of downregulated genes identified in AOA2 LCLs by gene expression arrays.

### Sheet: Table S4A
ProbeID	AOA2-P1		ProbeID	AOA2-P2		ProbeID	AOA2-P3		ProbeID	AOA2-P4
8140782	ABCB1		8113790	37681		7927231	AGAP4		8054467	40422
7993756	ACSM3		8054467	40422		7960910	AICDA		7919326	ACP6
8137680	ADAP1		7936463	ABLIM1		7962183	AK4		7993756	ACSM3
8131614	AHR		8123951	ADTRP		7965979	ALDH1L2		8060949	ANKEF1
7925531	AKT3		7960910	AICDA		8013660	ALDOC		8111101	ANKH
7919146	ANKRD20A12P		8118158	AIF1		7927215	ALOX5		8155849	ANXA1
7919139	ANKRD20A12P		8177996	AIF1		8161270	ANKRD18A		8171313	ARHGAP6
8020349	ANKRD20A5P		8179276	AIF1		8180259	ANKRD36		8168868	ARMCX1
8102720	ANKRD50		7968344	ALOX5AP		8053834	ANKRD36B		7934228	ASCC1
8086467	ANO10		8111101	ANKH		8054054	ANKRD36B		8091780	B3GALNT1
7938951	ANO5		8098604	ANKRD37		8155849	ANXA1		8096617	BANK1
8155849	ANXA1		8059350	AP1S3		8042416	ARHGAP25		8174239	BEX2
8073062	APOBEC3B		8069644	APP		7930181	AS3MT		8169009	BEX4
8069644	APP		8042416	ARHGAP25		8096617	BANK1		7903980	C1orf162
8171313	ARHGAP6		8136987	ARHGEF5		8001507	BBS2		8080847	C3orf14
8106210	ARHGEF28		8143610	ARHGEF5		7987454	BMF		7951807	CADM1
8088247	ARHGEF3		7981020	ASB2		7937079	BNIP3		7926223	CAMK1D
8180405	ARL4A		7970162	ATP11A		7939411	C11orf74		7951408	CARD16
7958051	ASCL1		8124040	ATXN1		8147132	CA2		7951397	CASP1
7907160	ATP1B1		8142098	ATXN7L1		8166184	CA5B		8089261	CBLB
8023497	ATP8B1		8096617	BANK1		8020495	CABLES1		8013272	CCDC144B
8142098	ATXN7L1		8056060	BAZ2B		7951807	CADM1		7996034	CCL17
8142100	ATXN7L1		7961829	BCAT1		8014391	CCL3L1		8078888	CCR8
8142096	ATXN7L1		8052399	BCL11A		8014414	CCL3L1		7937508	CD151
8142102	ATXN7L1		8169009	BEX4		8019731	CCL3L1		7906348	CD1C
8091780	B3GALNT1		8089519	BTLA		8006621	CCL4L1		8177222	CD24
8096617	BANK1		8001178	C16orf87		8019651	CCL4L1		8089771	CD80
8091867	BCHE		8157463	C9orf91		8006608	CCL4L1		7921637	CD84
8064031	BIRC7		8055872	CACNB4		8047677	CD28		7996837	CDH1
8036913	BLVRB		8089261	CBLB		7961083	CLEC2B		8175531	CDR1
7928534	C10orf11		8005204	CCDC144A		7953878	CLEC2D		7995907	CETP
7979378	C14orf105		8013272	CCDC144B		7965431	CLLU1OS		8172333	CFP
8080847	C3orf14		8045309	CCDC74A		7989128	CNOT6L		8036755	CLC
8119918	C6orf223		8055173	CCDC74A		8101228	CNOT6L		8176234	CLIC2
7996198	CCDC113		8006602	CCL4		8154449	CNTLN		7965431	CLLU1OS
7965846	CCDC53		8081657	CD200		8151056	CYP7B1		8099368	CLNK
8006621	CCL4L1		8089568	CD200R1		7923131	DENND1B		7969815	CLYBL
8019651	CCL4L1		8047677	CD28		8049317	DGKD		8124307	CMAH
8006608	CCL4L1		8056102	CD302		7978544	EGLN3		7909371	CR1
8123364	CCR6		8089299	CD47		8021966	ENOSF1		7909350	CR2
8120719	CD109		7921637	CD84		8145532	EPHX2		8093494	CRIPAK
8112428	CD180		8046488	CDCA7		7976642	ERVH-4		8082058	CSTA
7921677	CD244		8138489	CDCA7L		8164343	FAM102A		7942204	CTTN
8047677	CD28		7996837	CDH1		8136954	FAM115C		8101126	CXCL10
7953291	CD9		8006409	CDK5R1		8136940	FAM115C		8101118	CXCL9
8081564	CD96		8029076	CEACAM21		8112649	FAM169A		8055465	CXCR4
7924773	CDC42BPA		8176234	CLIC2		7936809	FAM24B		7944335	CXCR5
8086517	CDCP1		7898988	CLIC4		7954690	FAM60A		8151056	CYP7B1
8022674	CDH2		7966089	CMKLR1		8180246	FLJ39257		8116051	DBN1
8175531	CDR1		8078405	CMTM7		8012605	GAS7		8144481	DEFB4A
8074237	CECR1		8154449	CNTLN		8151816	GEM		8149169	DEFB4A
8077270	CHL1		7995976	CPNE2		8137257	GIMAP5		8088371	DNASE1L3
7981142	CLMN		7909371	CR1		8137240	GIMAP7		8022711	DSC2
7917885	CNN3		7909350	CR2		8114787	GNPDA1		8022692	DSC3
8128043	CNR1		8131996	CREB5		7985034	GOLGA6A		8097692	EDNRA
8064539	CPXM1		7940079	CTNND1		7987248	GOLGA8A		7911096	EFCAB2
8041447	CRIM1		7962151	DENND5B		7987279	GOLGA8B		7978544	EGLN3
8055465	CXCR4		8036079	DMKN		8083839	GPR160		8084704	EIF4A2
7990391	CYP1A1		8018872	DNAH17		7901460	GPX7		8034873	EMR2
8151056	CYP7B1		8088371	DNASE1L3		8074980	GSTT1		8152522	ENPP2
7974697	DAAM1		7935660	DNMBP		8104621	GUSBP1		8044882	EPB41L5
7917347	DDAH1		7917912	DPYD		8061668	HCK		7981718	EPC1
8103563	DDX60		7918474	DRAM2		8119525	HCRP1		8145532	EPHX2
8103601	DDX60L		8123695	ECI2		8135915	HILPDA		8139840	ERV3-1
8022085	DLGAP1		8108370	EGR1		8124380	HIST1H1A		7952436	ESAM
8056222	DPP4		7933872	EGR2		7913655	ID3		7951545	EXPH5
7917912	DPYD		8149720	EGR3		8008151	IGF2BP1		7914342	FABP3
8082075	DTX3L		8034873	EMR2		7981722	IGHA1		7903507	FAM102B
7978544	EGLN3		7899534	EPB41		8053690	IGK@		7922846	FAM129A
7943293	ENDOD1		7981718	EPC1		8053713	IGKC		7952490	FEZ1
8152522	ENPP2		8107044	ERAP2		8043438	IGKC		8180239	FLJ36868
8044882	EPB41L5		7951545	EXPH5		8043433	IGKC		8157058	FSD1L
7981718	EPC1		7914342	FABP3		8043459	IGKC		7944147	FXYD2
8132369	EPDR1		7903507	FAM102B		8043474	IGKC		7926105	GATA3
8082846	EPHB1		8013268	FAM106A		8043465	IGKC		8088958	GBE1
7961546	EPS8		8005687	FAM106A		8043431	IGKC		8016094	GJC1
8147543	ERICH5		7922846	FAM129A		8043423	IGKV4-1		7957260	GLIPR1
8015806	ETV4		8026787	FAM129C		8054712	IL1A		8024572	GNA15
8123744	F13A1		7983991	FAM81A		7992828	IL32		8133860	GNAI1
7914342	FABP3		8150002	FBXO16		8020668	IMPACT		8037785	GNG8
8101728	FAM13A		8027862	FFAR2		7920552	KCNN3		8059674	GPR55
8127778	FAM46A		8125919	FKBP5		8140709	KIAA1324L		7944769	GRAMD1B
7988467	FBN1		7933638	FLJ31958		7972003	KLF12		8127094	GSTA4
7906777	FCGR2B		8045736	FMNL2		8102232	LEF1		8156610	HABP4
7921237	FCRL5		8128956	FYN		8028750	LGALS14		7967322	HCAR3
8020973	FHOD3		8145611	FZD3		8028744	LGALS17A		8057898	HECW2
8127646	FILIP1		7950671	GAB2		8144701	LOC100131581		8151457	HEY1
7970763	FLT1		7988414	GATM		8043476	LOC652493		8118594	HLA-DPB1
8098103	FNIP2		7982805	GCHFR		8103986	LRP2BP		8179519	HLA-DPB1
8129071	FRK		8137257	GIMAP5		8049528	LRRFIP1		8014591	HNF1B
7944147	FXYD2		7959834	GLT1D1		8049530	LRRFIP1		7901765	HOOK1
7951966	FXYD2		8154951	GLUL		8045664	LYPD6B		8129861	IFNGR1
8100131	GABRA4		8117034	GMPR		8051707	MAP4K3		8122261	IFNGR1
7938989	GAS2		8032509	GNG7		7986411	MEF2A		7965873	IGF1
7957850	GAS2L3		8165663	GPAM		8163775	MEGF9		7981722	IGHA1
7984001	GCNT3		7896750	GPAM		8008885	MIR21		7981740	IGHA1
8155802	GDA		8131067	GPR146		7993337	MIR365A		7981601	IGHA2
8016094	GJC1		8083839	GPR160		8032392	MKNK2		7981724	IGHD
8174103	GK		8073194	GRAP2		7995797	MT1E		7981730	IGHV3-48
8117034	GMPR		7963817	GTSF1		8001531	MT1G		7995263	IGHV3-48
8134257	GNG11		8115464	HAVCR2		7995829	MT1H		7981720	IGHV3-48
8175217	GPC4		8119525	HCRP1		7995838	MT1X		7981732	IGHV4-59
8103789	GPM6A		7995895	HERPUD1		8095362	MT2A		7981742	IGHV5-78
8022338	GPR125		8135915	HILPDA		7995783	MT2A		8043449	IGK@
8099612	GPR125		8118607	HLA-DPB2		8095376	MT2A		8043360	IGK@
8128316	GPR63		8118556	HLA-DQA1		7930398	MXI1		8043438	IGKC
8169717	GRIA3		8125461	HLA-DQB1		8031047	MYADM		8053713	IGKC
8097957	GUCY1A3		8072678	HMOX1		8057517	NCKAP1		8043433	IGKC
8097973	GUCY1B3		8051605	HNRNPLL		8054611	NCRNA00152		8043470	IGKV3D-11
8102988	GYPE		8112841	HOMER1		8043363	NCRNA00152		8043423	IGKV4-1
8096361	HERC5		8133721	HSPB1		8072229	NEFH		8071655	IGLC1
8096335	HERC6		7913655	ID3		8096704	NPNT		8107970	IL13
8151457	HEY1		7945371	IFITM3		8123739	NRN1		8080562	IL17RB
8124492	HIST1H2BK		8122261	IFNGR1		7936871	OAT		8044035	IL18R1
8014591	HNF1B		8129861	IFNGR1		8147848	OXR1		8054712	IL1A
8146986	HNF4G		8089314	IFT57		8052940	PAIP2B		8054722	IL1B
7901765	HOOK1		7981722	IGHA1		8086961	PFKFB4		8043995	IL1R1
8040238	HPCAL1		7981740	IGHA1		8012539	PIK3R6		8043981	IL1R2
7976443	IFI27		7981601	IGHA2		7926545	PLXDC2		8131803	IL6
7902553	IFI44		7981724	IGHD		7954559	PPFIBP1		8104901	IL7R
7902541	IFI44L		7981730	IGHV3-48		8062557	PPP1R16B		8131666	ITGB8
7914127	IFI6		7995263	IGHV3-48		8009301	PRKCA		8173755	ITM2A
7929065	IFIT1		7981720	IGHV3-48		8162533	PTCH1		8080911	KBTBD8
7929052	IFIT3		7981732	IGHV4-59		8163328	PTGR1		8135705	KCND2
7964787	IFNG		8043449	IGK@		7979085	PYGL		7923453	KDM5B
7981722	IGHA1		8043360	IGK@		7920422	RAB13		7962274	KIF21A
7981740	IGHA1		8043431	IGKC		8139270	RASA4		8094599	KLF3
7981724	IGHD		8043465	IGKC		7971573	RCBTB2		7961151	KLRK1
7981730	IGHV3-48		8043459	IGKC		7900540	RIMKLA		7910950	KMO
7995263	IGHV3-48		8043474	IGKC		7953765	RIMKLB		8147503	LAPTM4B
7981720	IGHV3-48		8043470	IGKV3D-11		8130768	RNASET2		8102232	LEF1
7981732	IGHV4-59		8043423	IGKV4-1		7919269	RNU1-1		8155596	LINC00537
8043360	IGK@		7902205	IL12RB2		7919349	RNU1-1		7969438	LMO7
8043449	IGK@		8044035	IL18R1		7973896	RNU1-1		8066275	LOC100127886
8053690	IGK@		7902189	IL23R		7978568	RNU1-1		8103904	LOC391722
8043474	IGKC		7930927	INPP5F		7898375	RNU1-1		7986639	LOC642131
8043459	IGKC		7932966	ITGB1		7898411	RNU1-1		8088642	LRIG1
8043465	IGKC		8068024	JAM2		7912800	RNU1-1		7904244	MAB21L3
8043470	IGKV3D-11		8116998	JARID2		7912850	RNU1-1		8106098	MAP1B
7923907	IL10		7923453	KDM5B		7919576	RNU1-1		7954196	MGST1
8080562	IL17RB		7971486	KIAA0226L		7899502	RNU11		7905329	MLLT11
8043995	IL1R1		8094599	KLF3		8073603	RNU12		7951217	MMP7
8112139	IL6ST		8058477	KLF7		7948894	RNU2-1		7906377	MNDA
8151447	IL7		8092392	KLHL6		8019631	RNU2-1		7948364	MPEG1
7901804	INADL		8147503	LAPTM4B		8019633	RNU2-1		8059852	MSL3P1
8102950	INPP4B		8041206	LBH		8019635	RNU2-1		7995797	MT1E
8130408	IPCEF1		8102232	LEF1		8019637	RNU2-1		8152119	NCALD
7956878	IRAK3		8028744	LGALS17A		8019639	RNU2-1		8023828	NETO1
7896817	ISG15		8042283	LGALSL		8019641	RNU2-1		8081386	NFKBIZ
8131666	ITGB8		8104139	LOC389834		8019703	RNU2-1		8031398	NLRP2
7969003	ITM2B		8103904	LOC391722		8019705	RNU2-1		8142270	NRCAM
8068583	KCNJ15		7986639	LOC642131		8019707	RNU2-1		8105908	OCLN
7910611	KCNK1		8043476	LOC652493		8019709	RNU2-1		7925747	OR2T29
7977440	KIAA0125		8103906	LOC728175		8019802	RNU2-1		7911283	OR2T3
7977445	KIAA0125		8006336	LRRC37B		7967030	RNU4-1		7925749	OR2T34
7968556	KL		8118149	LST1		7967028	RNU4-2		7911285	OR2T5
8039246	LILRA4		8177988	LST1		7897801	RNU5E-1		8151512	PAG1
7965156	LIN7A		8179268	LST1		7971996	RNU6-79P		7981943	PAR5
8068100	LINC00189		8092328	MCCC1		8112176	RNU6ATAC		8014706	PCGF2
8161373	LINC00268		7966706	MED13L		8107855	RNU6ATAC		8129880	PERP
8161554	LINC00268		8045349	MGAT5		7920271	S100A4		8122426	PHACTR2
7904478	LINC00328		8097513	MGST2		7946516	SBF2		7904433	PHGDH
8071049	LINC00328		8031047	MYADM		7990582	SCAPER		8009353	PITPNC1
8155453	LINC00328		8012475	MYH10		7899392	SCARNA1		8062852	PKIG
8161375	LINC00328		8014115	MYO1D		7989922	SCARNA14		8081890	PLA1A
8092541	LIPH		8038547	NAPSB		8010137	SCARNA16		8169473	PLS3
7961580	LMO3		8072229	NEFH		8093576	SCARNA22		8141791	POLR2J3
8040221	LOC100131506		8023828	NETO1		8166563	SCARNA23		8141076	PON2
8021365	LOC100505549		8162276	NFIL3		8049297	SCARNA5		7907222	PRRX1
8104139	LOC389834		8132349	NME8		8160295	SCARNA8		8020110	RAB31
8065084	LOC613266		8142270	NRCAM		7933619	SGMS1		8100943	RASSF6
8043476	LOC652493		8069553	NRIP1		7900129	SH3D21		7973629	REC8
8152280	LRP12		8120967	NT5E		8010770	SLC16A3		7953765	RIMKLB
7954810	LRRK2		7936871	OAT		7960865	SLC2A3		7897801	RNU5E-1
7906622	LY9		8105908	OCLN		7977786	SLC7A7		7989922	SCARNA14
8045664	LYPD6B		8136983	OR2A20P		8105991	SMA4		8021183	SCARNA17
7904244	MAB21L3		8143629	OR2A9P		8112560	SMA5		7943158	SCARNA9
8138466	MACC1		7946286	OR2D2		8177669	SMA5		7899615	SERINC2
8071044	MAFIP		8011415	P2RX5		8097657	SMAD1		8021645	SERPINB10
8071051	MAFIP		8113981	P4HA2		7993999	SMG1		8123609	SERPINB9
8043945	MAP4K4		7981943	PAR5		8000222	SMG1		7969533	SLAIN1
8171725	MAP7D2		8044605	PAX8-AS1		7914216	SNORA16A		7933750	SLC16A9
8050160	MBOAT2		8019231	PDE6G		8014755	SNORA21		8162586	SLC35D2
7986293	MCTP2		8122426	PHACTR2		7938329	SNORA23		7977786	SLC7A7
8127854	ME1		8021565	PHLPP1		7968234	SNORA27		8066247	SNHG17
7931379	MGMT		7932094	PHYH		7962827	SNORA2A		7951032	SNORA1
7951217	MMP7		8022310	PIEZO2		8122144	SNORA33		8107326	SNORA13
7906377	MNDA		8022283	PIEZO2		7914214	SNORA44		8133688	SNORA14A
8166015	MSL3		8022295	PIEZO2		7940667	SNORA57		8014755	SNORA21
8096580	MTTP		7935337	PIK3AP1		8139482	SNORA5A		7977075	SNORA28
8090180	MUC13		8012558	PIK3R5		8078916	SNORA6		7962827	SNORA2A
8068697	MX2		8050805	POMC		7914212	SNORA61		8170990	SNORA36A
8120783	MYO6		8041763	PRKCE		8078918	SNORA62		8084708	SNORA4
7940530	MYRF		8163328	PTGR1		7998666	SNORA64		7938293	SNORA45B
8173600	NAP1L2		8153223	PTK2		8164215	SNORA65		8078916	SNORA6
8152119	NCALD		7939839	PTPRJ		8004508	SNORA67		8004508	SNORA67
8055323	NCKAP5		8050007	PXDN		8026875	SNORA68		7899480	SNORA73A
8162276	NFIL3		8080781	PXK		7964830	SNORA70G		8059708	SNORA75
8093839	NSG1		7906386	PYHIN1		8066258	SNORA71A		7981976	SNORD116-14
8156134	NTRK2		8150225	RAB11FIP1		8108420	SNORA74A		7981982	SNORD116-17
7958884	OAS1		7972805	RAB20		8059708	SNORA75		7981986	SNORD116-17
7958895	OAS3		7989023	RAB27A		7920873	SNORA80E		7982000	SNORD116-26
8171136	P2RY8		8020110	RAB31		8139456	SNORA9		7981953	SNORD116-3
8177026	P2RY8		8165672	RFC1		8009241	SNORD104		7981966	SNORD116-3
8090018	PARP9		7968789	RGCC		8131263	SNORD13P2		7981958	SNORD116-5
8157890	PBX3		7973101	RNASE6		7942592	SNORD15A		7981962	SNORD116-5
8154245	PDCD1LG2		7971996	RNU6-79P		7948900	SNORD30		7981964	SNORD116-8
7951351	PDGFD		8128123	RRAGD		7948898	SNORD31		8124940	SNORD117
8092277	PEX5L		7970569	SACS		8030360	SNORD32A		7948908	SNORD26
7965040	PHLDA1		8069541	SAMSN1		8030362	SNORD33		7948906	SNORD27
8022283	PIEZO2		8021183	SCARNA17		8030364	SNORD34		8030364	SNORD34
8022310	PIEZO2		8093576	SCARNA22		8076223	SNORD43		8030366	SNORD35A
8022295	PIEZO2		8171760	SCARNA9L		7901046	SNORD55		7901052	SNORD38B
8081890	PLA1A		8011826	SCIMP		8060503	SNORD57		8005951	SNORD42B
8101429	PLAC8		8099721	SEL1L3		7964246	SNORD59B		7902398	SNORD45A
8092134	PLD1		8021645	SERPINB10		7997940	SNORD68		7902400	SNORD45B
8091283	PLOD2		8149250	SGK223		7922418	SNORD74		8005202	SNORD49A
8091327	PLSCR1		8085556	SH3BP5		8076219	SNORD83B		8005957	SNORD4B
8050805	POMC		8094870	SHISA3		8116532	SNORD95		7997940	SNORD68
8141076	PON2		7921625	SLAMF6		8122986	SNX9		7981945	SNRPN
8077899	PPARG		8064808	SLC23A2		8132531	SPDYE1		8115327	SPARC
8113726	PPIC		7960865	SLC2A3		8140454	SPDYE1		7970999	SPG20
8114845	PRELID2		8157038	SLC44A1		8135197	SPDYE2		8173181	SPIN3
7974835	PRKCH		7917052	SLC44A5		8135204	SPDYE2		8028311	SPINT2
7907222	PRRX1		7977786	SLC7A7		8141750	SPDYE2		8134030	STEAP1
7950899	RAB38		8099912	SMIM14		8133654	SPDYE5		7956826	TBC1D30
8100943	RASSF6		8133688	SNORA14A		8140424	SPDYE7P		7980891	TC2N
7969017	RB1		8014755	SNORA21		8133590	SPDYE8P		7938544	TEAD1
8078330	RBMS3		8004508	SNORA67		8139996	SPDYE8P		7963851	TESPA1
8145669	RBPMS		8059708	SNORA75		8133582	SPDYE8P		8122933	TIAM2
7989670	RBPMS2		7981976	SNORD116-14		8133571	SPDYE8P		8167185	TIMP1
7908388	RGS1		7981990	SNORD116-21		8022356	SPIRE1		8169365	TMEM164
7908397	RGS13		7948904	SNORD28		7897449	SPSB1		8174767	TMEM255A
8146435	RGS20		7922408	SNORD78		8115851	STC2		7960518	TNFRSF1A
8055688	RND3		8028311	SPINT2		7941985	TCIRG1		7912145	TNFRSF9
8124160	RNF144B		8112940	SSBP2		7920057	TDRKH		8150962	TOX
8105585	RNF180		8084717	ST6GAL1		7938544	TEAD1		8163825	TRAF1
8121825	RNF217		8057887	STK17B		8135576	TES		8139121	TRGV3
8088919	ROBO1		8157605	STOM		8122933	TIAM2		8152453	TRPS1
8040080	RSAD2		8163896	STOM		8161701	TMEM2		8151931	TSPYL5
7920271	S100A4		7986195	SV2B		8118142	TNF		8123651	TUBB2B
7920258	S100A6		7985224	TBC1D2B		8177983	TNF		8086372	ULK4
8140967	SAMD9		7980891	TC2N		8179263	TNF		8122660	UST
8140971	SAMD9L		7930631	TDRD1		8008547	TOM1L1		8054395	UXS1
8122637	SASH1		7917649	TGFBR3		8008564	TOM1L1		8106743	VCAN
8066513	SDC4		8166059	TLR7		8150962	TOX		8154100	VLDLR
7922219	SELL		7951207	TMEM123		8103520	TRIM61		8159850	VLDLR
7899615	SERINC2		8103226	TMEM154		8151931	TSPYL5		8108627	VTRNA1-1
8123598	SERPINB1		8152750	TMEM65		8077612	TTLL3		8180348	XCL1
8091698	SHOX2		8070584	TMPRSS3		8071147	TUBA8		7992732	ZG16B
7922162	SLC19A2		8150962	TOX		8094778	UCHL1		7938183	ZNF215
7983650	SLC27A2		8126428	TRERF1		8013399	ULK2		7933186	ZNF32
7944931	SLC37A2		8126402	TRERF1		8097098	USP53		8035813	ZNF43
8102800	SLC7A11		8151931	TSPYL5		8119898	VEGFA		8034320	ZNF433
8107129	SLCO4C1		8071147	TUBA8		8059361	WDFY1		8027260	ZNF486
8113369	SLCO4C1		8123651	TUBB2B		8055085	WDR33		8033667	ZNF558
8014233	SLFN11		7904726	TXNIP		7938366	WEE1		8025478	ZNF559
8014257	SLFN12L		8122660	UST		7952986	WNK1		8034342	ZNF625
8099912	SMIM14		7912136	UTS2		8046461	ZAK		8079198	ZNF660
8066247	SNHG17		7962689	VDR		7979611	ZBTB25		8035855	ZNF681
8076415	SNORD13P1		8074934	VPREB3		8083090	ZBTB38		8035782	ZNF682
8152606	SNTB1		7952986	WNK1		8147000	ZFHX4		8027285	ZNF714
8107632	SNX24		8165947	WWC3		8028652	ZFP36		8088911	ZNF717
8122986	SNX9		8180348	XCL1		8074845	ZNF280B		8035838	ZNF724P
8047272	SPATS2L		7907156	XCL1		8126542	ZNF318		8027348	ZNF730
7970999	SPG20		7999754	XYLT1		8027348	ZNF730		8035793	ZNF737
7982564	SPRED1		8039674	ZNF154		7901497	ZYG11A		8039692	ZNF814
7972217	SPRY2		8027241	ZNF253					8030925	ZNF880
8091799	SPTSSB		8170635	ZNF275
8053484	ST3GAL5		8126542	ZNF318
8115851	STC2		8039006	ZNF320
8134030	STEAP1		8066745	ZNF334
8134036	STEAP2		8149986	ZNF395
7919028	TBX15		8025964	ZNF439
8141016	TFPI2		8027260	ZNF486
8096411	TIGD2		8031632	ZNF542P
8161701	TMEM2		8079198	ZNF660
8130464	TMEM242		8035855	ZNF681
7962058	TMTC1		8035782	ZNF682
8126839	TNFRSF21		8027285	ZNF714
8092169	TNFSF10		8035838	ZNF724P
7969986	TNFSF13B		8027348	ZNF730
7922343	TNFSF4		8035793	ZNF737
8102594	TNIP3		8030997	ZNF813
8008547	TOM1L1		8039692	ZNF814
8139121	TRGV3		8038967	ZNF83
8152453	TRPS1		8027254	ZNF90
7999412	TVP23A		8027247	ZNF93
8124650	UBD		8180217	ZNF93
8178295	UBD
8094134	USP17L6P
8063000	WFDC2
8091422	WWTR1
8089467	ZBED2
8025478	ZNF559
8030925	ZNF880

### Sheet: Table S4B
ProbeID	AOA2-P1		ProbeID	AOA2-P2		ProbeID	AOA2-P3		ProbeID	AOA2-P4
8054467	40422		7909866	37316		8069178	ADARB1		7979824	ACTN1
8154563	ACER2		8058708	ABCA12		8113773	ALDH7A1		7949873	ACY3
8047788	ADAM23		7961710	ABCC9		7981020	ASB2		8129728	AHI1
7938390	ADM		8082673	ACPP		7958051	ASCL1		8113773	ALDH7A1
8123951	ADTRP		7979824	ACTN1		8084206	B3GNT5		8174576	AMOT
8054254	AFF3		8094028	AFAP1-AS1		8169009	BEX4		8161270	ANKRD18A
7973850	AKAP6		8096116	AGPAT9		8080847	C3orf14		8099982	APBB2
7958600	ANKRD13A		7948667	AHNAK		8140579	CACNA2D1		8005064	ARHGAP44
8098604	ANKRD37		8161755	ALDH1A1		8057578	CALCRL		7921179	ARHGEF11
8099982	APBB2		7927215	ALOX5		8048864	CCL20		8068671	BACE2
8112033	ARL15		7943263	AMOTL1		8078888	CCR8		7939411	C11orf74
8133233	AUTS2		8150439	ANK1		8079370	CCR9		7976556	C14orf132
8141206	BAIAP2L1		8053741	ANKRD20A8P		7906348	CD1C		7908161	C1orf21
8144625	BLK		8022559	ANKRD29		7904287	CD2		8068413	CBR3
7979241	BMP4		8102720	ANKRD50		8133876	CD36		8014160	CCL1
8001178	C16orf87		8086467	ANO10		8094240	CD38		8086600	CCR1
7970595	C1QTNF9B		7938951	ANO5		7953291	CD9		7953333	CD27
7968029	C1QTNF9B-AS1		7991335	ANPEP		8086517	CDCP1		8030804	CD33
8147132	CA2		8155849	ANXA1		8037205	CEACAM1		7952526	CDON
8089261	CBLB		8095986	ANXA3		8092726	CLDN1		7923547	CHI3L1
8131871	CCDC126		8137271	AOC1		8084788	CLDN16		7983239	CKMT1A
8005204	CCDC144A		8099982	APBB2		7966089	CMKLR1		7983256	CKMT1A
8013272	CCDC144B		7945182	APLP2		8078405	CMTM7		7990971	CPEB1
8055173	CCDC74A		8072735	APOL1		7964834	CPM		8173493	CXCR3
8045309	CCDC74A		7983910	AQP9		8090690	CPNE4		8022085	DLGAP1
7996837	CDH1		8096160	ARHGAP24		8082058	CSTA		7902043	DNAJC6
7965431	CLLU1OS		7921179	ARHGEF11		8170052	CT45A1		8166079	EGFL6
8078405	CMTM7		8106210	ARHGEF28		8170060	CT45A2		8112649	FAM169A
8101228	CNOT6L		7950473	ARRB1		8175336	CT45A4		7969736	FARP1
7989128	CNOT6L		7958051	ASCL1		8175353	CT45A6		7906720	FCER1G
7909371	CR1		8003814	ASPA		8101126	CXCL10		8064904	FERMT1
7909350	CR2		8150988	ASPH		8051583	CYP1B1		7979204	FERMT2
7966052	CRY1		7907160	ATP1B1		7906900	DDR2		8128956	FYN
8101126	CXCL10		7964660	AVPR1A		7972487	DOCK9		8012605	GAS7
7946292	CYB5R2		8068671	BACE2		8022711	DSC2		8105121	GHR
8051583	CYP1B1		8096004	BMP2K		8020724	DSG1		8137244	GIMAP4
7962151	DENND5B		8023955	BSG		7911096	EFCAB2		7916843	GNG12
7935660	DNMBP		7928534	C10orf11		8113433	EFNA5		7903765	GSTM1
8022692	DSC3		7930170	C10orf32		8152522	ENPP2		7903753	GSTM2
7940160	DTX4		7939411	C11orf74		8113512	EPB41L4A		7963817	GTSF1
7949264	EHD1		7979378	C14orf105		7952988	ERC1		8097957	GUCY1A3
8092523	EHHADH		7976556	C14orf132		7951545	EXPH5		8061668	HCK
7957665	ELK3		7993458	C16orf45		8106393	F2R		8118556	HLA-DQA1
8034873	EMR2		8088436	C3orf67		8050427	FAM49A		8125461	HLA-DQB1
8106393	F2R		8104643	C5orf17		7979204	FERMT2		7976443	IFI27
8109629	FABP6		8129392	C6orf174		8127646	FILIP1		7945371	IFITM3
8164343	FAM102A		7951807	CADM1		8013788	FLOT2		8043459	IGKC
7903507	FAM102B		8136347	CALD1		8100131	GABRA4		8043474	IGKC
8013268	FAM106A		8053417	CAPG		7917561	GBP4		8102950	INPP4B
8005687	FAM106A		7909967	CAPN2		8180344	GNAQ		8090162	ITGB5
8005231	FAM106CP		8172158	CASK		8161906	GNAQ		8068305	ITSN1
7922846	FAM129A		7951397	CASP1		8103789	GPM6A		7950641	KCTD14
8026787	FAM129C		8123364	CCR6		7944769	GRAMD1B		8148448	KHDRBS3
8131881	FAM221A		8096425	CCSER1		7999364	GRIN2A		7926679	KIAA1217
8027862	FFAR2		8120719	CD109		7903765	GSTM1		8071981	KIAA1671
7965541	FGD6		7921677	CD244		8097957	GUCY1A3		7953418	LAG3
8013788	FLOT2		7939341	CD44		8097973	GUCY1B3		8060940	LAMP5
7932132	FRMD4A		7953291	CD9		8125461	HLA-DQB1		8018975	LGALS3BP
8088745	FRMD4B		7924773	CDC42BPA		8125447	HLA-DQB1		8088602	MAGI1
7913694	FUCA1		8018107	CDC42EP4		8125436	HLA-DRB5		8107234	MAN2A1
8147766	FZD6		8086517	CDCP1		8146986	HNF4G		7987385	MEIS2
8097586	GAB1		8022674	CDH2		7901765	HOOK1		8054135	MGAT4A
7950671	GAB2		7983867	CGNL1		8040103	ID2		8038556	NAPSA
8137244	GIMAP4		7923547	CHI3L1		8169580	IL13RA1		8022856	NOL4
8137257	GIMAP5		8077270	CHL1		7930927	INPP5F		8123739	NRN1
8143781	GIMAP6		8147057	CHMP4C		8072636	ISX		8120967	NT5E
8137240	GIMAP7		8092726	CLDN1		8007931	ITGB3		7933010	PARD3
8137232	GIMAP8		7969640	CLDN10		8131666	ITGB8		7973974	PAX9
7922689	GLUL		8110971	CMBL		8174654	KLHL13		8103399	PDGFC
8154951	GLUL		7917885	CNN3		8157751	LHX2		8091446	PFN2
8083839	GPR160		8148029	COLEC10		8089714	LSAMP		8158431	PHYHD1
7972557	GPR183		7964834	CPM		8086555	LZTFL1		8135363	PIK3CG
8073194	GRAP2		8090690	CPNE4		7904244	MAB21L3		8092134	PLD1
7903765	GSTM1		7999553	CPPED1		8043945	MAP4K4		8121257	PRDM1
8115464	HAVCR2		8064539	CPXM1		8136248	MEST		7946142	PRKCDBP
8061668	HCK		8081171	CRYBG3		8054135	MGAT4A		8096176	PTPN13
8119525	HCRP1		8000117	CRYM		7951217	MMP7		8041508	QPCT
8131631	HDAC9		8175710	CSAG2		8090180	MUC13		8122554	RAB32
8057898	HECW2		8170580	CSAG2		8129888	NHSL1		8055688	RND3
8118556	HLA-DQA1		8065403	CST3		8031398	NLRP2		8023598	RNF152
8125461	HLA-DQB1		8170052	CT45A1		8022856	NOL4		8088919	ROBO1
8072678	HMOX1		8170060	CT45A2		7908003	NPL		8180303	SAA2
7931184	HMX2		8170068	CT45A3		8069553	NRIP1		7984932	SCAMP5
8101780	HPGDS		8175336	CT45A4		8011415	P2RX5		8071274	SEPT5-GP1BB
7948982	HRASLS2		8175344	CT45A5		8130674	PDE10A		8164701	SETX
8179322	HSPA1A		8175353	CT45A6		8017599	PECAM1		7981990	SNORD116-21
8118310	HSPA1A		8176159	CTAG2		8091446	PFN2		8130703	T
8118314	HSPA1B		8101126	CXCL10		7927694	PHYHIPL		8045889	TANC1
7913655	ID3		8102135	CXXC4		8134814	PILRA		7917649	TGFBR3
7902205	IL12RB2		7974697	DAAM1		8092134	PLD1		8069880	TIAM1
8044035	IL18R1		8119357	DAAM2		8146794	PREX2		7962058	TMTC1
8054712	IL1A		7974689	DACT1		8096176	PTPN13		7922343	TNFSF4
8054722	IL1B		8156199	DAPK1		8080810	PTPRG		8008564	TOM1L1
7930927	INPP5F		7917347	DDAH1		8129418	PTPRK		8008547	TOM1L1
7932966	ITGB1		7906900	DDR2		8104788	RAI14		8126402	TRERF1
8173755	ITM2A		8103601	DDX60L		8145669	RBPMS		8126428	TRERF1
7916747	JAK1		7918487	DENND2D		8055688	RND3		8094778	UCHL1
8154178	JAK2		7931683	DIP2C		8173825	RPS6KA6		8154981	UNC13B
8068024	JAM2		8022085	DLGAP1		7951077	SESN3		8091422	WWTR1
8173621	KIAA2022		7910030	DNAH14		8064471	SIRPB1		8083090	ZBTB38
8124088	KIF13A		7902043	DNAJC6		8064485	SIRPG
8147503	LAPTM4B		8145365	DOCK5		7903203	SNX7
8115734	LCP2		7972487	DOCK9		7970999	SPG20
8102232	LEF1		8020847	DTNA		7972217	SPRY2
8042283	LGALSL		7972336	DZIP1		8134030	STEAP1
8112476	LOC441081		8116921	EDN1		7986195	SV2B
7997904	LOC642533		8120222	EFHC1		8168892	TCEAL2
8103986	LRP2BP		8113433	EFNA5		7962058	TMTC1
8068083	MAP3K7CL		7978544	EGLN3		8152512	TNFRSF11B
7966706	MED13L		8112615	ENC1		7912145	TNFRSF9
7987385	MEIS2		8044882	EPB41L5		7922343	TNFSF4
8045349	MGAT5		8132369	EPDR1		8123644	TUBB2A
8129573	MOXD1		8082846	EPHB1		8116649	TUBB2A
7948364	MPEG1		7961546	EPS8		8116653	TUBB2A
8144557	MSRA		7912157	ERRFI1		8123651	TUBB2B
7995806	MT1A		8093878	EVC		8178295	UBD
7995797	MT1E		8099144	EVC2		8124650	UBD
7995825	MT1F		8123744	F13A1		7903358	VCAM1
8001531	MT1G		7922174	F5		8122982	ZDHHC14
7995829	MT1H		8098620	FAM149A		8157105	ZNF462
7995793	MT1L		8112649	FAM169A
7995838	MT1X		8127778	FAM46A
8095362	MT2A		7954631	FAR2
7995783	MT2A		7969736	FARP1
8122202	MYB		8104079	FAT1
8030677	MYBPC2		7988467	FBN1
8012475	MYH10		8064904	FERMT1
8033605	MYO1F		8020973	FHOD3
8164008	NCRNA00287		8110676	FLJ44896
7919095	NOTCH2		8068350	FLJ46020
8096704	NPNT		8176026	FLNA
8142270	NRCAM		8065071	FLRT3
8069553	NRIP1		8058765	FN1
8129880	PERP		8098103	FNIP2
8091446	PFN2		7951966	FXYD2
8009353	PITPNC1		7944147	FXYD2
8078187	PLCL2		8047487	FZD7
8169473	PLS3		8100131	GABRA4
7934161	PRF1		8170538	GABRQ
8083854	PRKCI		7917561	GBP4
8051547	PRKD3		8059158	GLB1L
8023043	PSTPIP2		7945321	GLB1L2
8163328	PTGR1		7984517	GLCE
8153223	PTK2		8159900	GLIS3
7933437	PTPN20B		8162117	GOLM1
7939839	PTPRJ		8175217	GPC4
8032926	PTPRS		7969613	GPC6
8041508	QPCT		8022338	GPR125
7922717	RGS16		8099612	GPR125
7975482	RGS6		8107673	GRAMD3
8009277	RGS9		7999364	GRIN2A
7915592	RNU5D-1		8007620	GRN
8128123	RRAGD		8097957	GUCY1A3
7989922	SCARNA14		8097973	GUCY1B3
8093576	SCARNA22		7967322	HCAR3
8166563	SCARNA23		8151457	HEY1
8160295	SCARNA8		8117343	HFE
8099721	SEL1L3		8140556	HGF
8021047	SETBP1		8124380	HIST1H1A
8164701	SETX		8014591	HNF1B
8085556	SH3BP5		8146986	HNF4G
8094870	SHISA3		7901765	HOOK1
8162586	SLC35D2		8059680	HTR2B
8154059	SMARCA2		8138202	ICA1
8059708	SNORA75		8040103	ID2
8063345	SNORD12C		7914127	IFI6
8030364	SNORD34		8139488	IGFBP3
7901046	SNORD55		8043433	IGKC
7957551	SOCS2		8053713	IGKC
8167210	SPACA5		8043438	IGKC
8167228	SPACA5		8115570	IL12B
8115327	SPARC		8107970	IL13
7956826	TBC1D30		8080562	IL17RB
7966749	TESC		8043995	IL1R1
8150138	TEX15		8131803	IL6
7917649	TGFBR3		8112139	IL6ST
7968015	TNFRSF19		8047069	INPP1
8150962	TOX		8102950	INPP4B
8151890	TP53INP1		8130408	IPCEF1
8084766	TP63		8007931	ITGB3
8084757	TPRG1		7969003	ITM2B
8127051	TRAM2		7980970	ITPK1
8126402	TRERF1		7905533	IVL
8126428	TRERF1		8064978	JAG1
8071147	TUBA8		8015412	JUP
8116649	TUBB2A		8009502	KCNJ2
8116653	TUBB2A		8045795	KCNJ3
7944722	UBASH3B		7910611	KCNK1
8094778	UCHL1		8126153	KCNK5
8100737	UGT2B15		7920552	KCNN3
8100746	UGT2B15		8152369	KCNV1
8100734	UGT2B17		7977440	KIAA0125
8100758	UGT2B7		7977445	KIAA0125
8108627	VTRNA1-1		8071981	KIAA1671
7999754	XYLT1		8065089	KIF16B
8008819	YPEL2		8015252	KRTAP17-1
			7923347	LAD1
			8020551	LAMA3
			7905525	LCE1B
			7920193	LCE1C
			8018975	LGALS3BP
			8157751	LHX2
			8155453	LINC00328
			8161375	LINC00328
			7928999	LIPN
			7906085	LMNA
			8040221	LOC100131506
			8065084	LOC613266
			7902565	LPHN2
			8152280	LRP12
			8120279	LRRC1
			8117243	LRRC16A
			7954810	LRRK2
			8043504	MAL
			8171725	MAP7D2
			8092765	MB21D2
			8050160	MBOAT2
			8028924	MIA
			7923974	MIR29C
			8083616	MLF1
			8151684	MMP16
			8151686	MMP16
			7951217	MMP7
			8095376	MT2A
			8095362	MT2A
			8090180	MUC13
			7940530	MYRF
			8101086	NAAA
			7968577	NBEA
			8152119	NCALD
			8067985	NCAM2
			8072744	NCF4
			8055323	NCKAP5
			8108861	NDFIP1
			8021376	NEDD4L
			7984704	NEO1
			8160138	NFIB
			8129888	NHSL1
			8105146	NIM1K
			8022856	NOL4
			8165217	NOTCH1
			8096704	NPNT
			7932985	NRP1
			8093839	NSG1
			8156134	NTRK2
			8169811	OCRL
			8046646	OSBPL6
			7933010	PARD3
			8095751	PARM1
			8143327	PARP12
			7973974	PAX9
			8154245	PDCD1LG2
			7897378	PER3
			8129880	PERP
			8092277	PEX5L
			8091446	PFN2
			7965040	PHLDA1
			8081590	PHLDB2
			8134814	PILRA
			8081890	PLA1A
			8101429	PLAC8
			7928429	PLAU
			8092134	PLD1
			8112202	PLK2
			8091283	PLOD2
			8169473	PLS3
			7926545	PLXDC2
			8173869	POF1B
			8141791	POLR2J3
			7944537	POU2F3
			8113726	PPIC
			8121257	PRDM1
			7934161	PRF1
			7946142	PRKCDBP
			7924817	PRO2012
			8102468	PRSS12
			8086660	PRSS50
			8096176	PTPN13
			7924207	PTPN14
			7931353	PTPRE
			8129418	PTPRK
			8019988	PTPRM
			7979085	PYGL
			7920422	RAB13
			8122554	RAB32
			7950899	RAB38
			7943577	RAB39A
			8105487	RAB3C
			7927186	RASSF4
			8091078	RBP1
			7989670	RBPMS2
			7908397	RGS13
			7908409	RGS2
			8106986	RHOBTB3
			8035980	RHPN2
			8055688	RND3
			8018652	RNF157
			8088919	ROBO1
			8162283	ROR2
			8155864	RORB
			8173825	RPS6KA6
			7920128	S100A11
			7920285	S100A2
			7920278	S100A3
			7920258	S100A6
			7946983	SAA2
			8180303	SAA2
			8122634	SAMD5
			8122637	SASH1
			7922219	SELL
			8140668	SEMA3A
			7899615	SERINC2
			8123598	SERPINB1
			8128698	SESN1
			8100318	SGCB
			8096733	SGMS2
			8091698	SHOX2
			8041759	SIX3
			7922162	SLC19A2
			7918188	SLC25A24
			8011093	SLC43A2
			8095585	SLC4A4
			7935361	SLIT1
			8108238	SMAD5
			8101762	SNCA
			8107632	SNX24
			7903203	SNX7
			7961798	SOX5
			8095021	SPATA18
			8008388	SPATA20
			7970999	SPG20
			8042696	SPR
			7920196	SPRR2D
			8180384	SPRR2F
			8180406	SPRR2G
			7972217	SPRY2
			8018761	ST6GALNAC2
			8180372	ST6GALNAC2
			8134030	STEAP1
			8134036	STEAP2
			8066822	SULF2
			7932796	SVIL
			8123006	SYNJ2
			7950810	SYTL2
			7919028	TBX15
			7966749	TESC
			8120194	TFAP2B
			8108217	TGFBI
			7984019	TLN2
			8098611	TLR3
			7966122	TMEM119
			8137264	TMEM176A
			8143790	TMEM176B
			8174767	TMEM255A
			7898115	TMEM51
			7962058	TMTC1
			8152512	TNFRSF11B
			8126839	TNFRSF21
			8102594	TNIP3
			8008564	TOM1L1
			8008547	TOM1L1
			8050702	TP53I3
			8121838	TPD52L1
			8161044	TPM2
			8084757	TPRG1
			8127051	TRAM2
			8146669	TRIM55
			8083166	TRPC1
			8101828	TSPAN5
			8166784	TSPAN7
			7917199	TTLL7
			8124650	UBD
			8094778	UCHL1
			7928444	VCL
			7926368	VIM
			8138277	VWDE
			8138258	VWDE
			8098379	WDR17
			7902660	WDR63
			8063000	WFDC2
			8091422	WWTR1
			8122982	ZDHHC14
			8157105	ZNF462
			8046815	ZNF804A
