## Supplemental Table 8 for "Integrated Genome and Transcriptome Analyses Reveal the Mechanism of Genome Instability in Ataxia with Oculomotor Apraxia 2"

### Sheet: Table S8 Legend
Table S8 Legend
Table S8A - List of copy number changes identified in human HAP1 SETX knockout cells (replicate 1).
Table S8B - List of copy number changes identified in human HAP1 SETX knockout cells (replicate 2).

### Sheet: Table S8A
Genome: hg19
Aberration Algorithm: ADM-2
Threshold: 6.0
Fuzzy Zero: ON
GC Correction: ON
Window Size: 2Kb
Centralization (legacy): OFF
Diploid Peak Centralization: ON
Combine Replicates (Intra Array): ON
Array Level Filter: NONE
Metric Set Filter: NONE
Aberration Filter: Minimum Number of Probes for Amplification >= 3 AND Nesting Level <= 100 AND Minimum Avg. Absolute Log Ratio for Amplification >= 0.25 AND Minimum Size (Kb) of Region for Amplification >= 0.0 AND Minimum Size (Kb) of Region for Deletion >= 0.0 AND Minimum Number of Probes for Deletion >= 3 AND Minimum Avg. Absolute Log Ratio for Deletion >= 0.25
Feature Level Filter: gIsSaturated = true OR rIsSaturated = true OR gIsFeatNonUnifOL = true OR rIsFeatNonUnifOL = true OR LogRatio = 0; Include matching values=false
Design Level Filter: Homology = 0 OR IsPseudoautosomal = 1
Genomic Boundary: OFF
Show Flat Intervals: ON
Array Design Info: 252185025271_HAP1_WTvsSxKO_1[021850_20111015]
AberrationNo	Chr	Cytoband	Start	Stop	Size	#Probes	Amplification	Deletion	pval	Gene Names
252185025271_HAP1_WTvsSxKO_1
1	chr1	q21.1 - q44	145027452	249212668	104185217	15975	0	-0.35555	NA	PDE4DIP, SEC22B, NOTCH2NL, NBPF10, HFE2, TXNIP, POLR3GL, ANKRD34A, LIX1L, RBM8A, GNRHR2, PEX11B, ITGA10, ANKRD35, PIAS3, NUDT17, POLR3C, RNF115, CD160, PDZK1, GPR89A, GPR89C, PDZK1P1, NBPF11, NBPF24, LOC728989, PRKAB2, PDIA3P, FMO5, CHD1L, BCL9, ACP6, GJA5, GJA8, GPR89B, FLJ39739, PPIAL4B, PPIAL4A, NBPF14, PPIAL4D, PPIAL4F, NBPF15, NBPF16, PPIAL4E, LOC645166, LOC388692, FCGR1C, HIST2H2BF, PPIAL4C…
2	chr6	p25.1	5658747	5701211	42465	9	0	-3.78458	NA	FARS2
3	chr8	p23.3 - p11.1	176493	43527965	43351473	6110	0	-0.622357	NA	RPL23AP53, ZNF596, FBXO25, C8orf42, ERICH1, LOC286083, DLGAP2, CLN8, MIR596, ARHGEF10, KBTBD11, MYOM2, CSMD1, MCPH1, ANGPT2, AGPAT5, XKR5, DEFB1, DEFA6, DEFA4, DEFA10P, DEFA1B, DEFA1, DEFT1P, DEFT1P2, DEFA3, DEFA5, FAM90A14, FAM90A13, LOC349196, FAM90A5, FAM90A20, FAM66B, DEFB109P1B, ZNF705G, DEFB4B, DEFB103B, DEFB103A, SPAG11B, DEFB104B, DEFB104A, DEFB106B, DEFB106A, DEFB105B, DEFB105A, DEFB107A…
4	chr8	q11.1 - q11.21	46939154	49015598	2076445	199	0	-0.336388	NA	NCRNA00293, LOC100287846, KIAA0146, CEBPD, PRKDC, MCM4, UBE2V2
5	chr12	q21.2	79492970	79610110	117141	25	1.0038	0	NA	SYT1
6	chr16	q11.2 - q23.1	46500741	78494999	31994259	4337	0	-0.278167	NA	ANKRD26P1, SHCBP1, VPS35, ORC6, MYLK3, C16orf87, GPT2, DNAJA2, NETO2, ITFG1, PHKB, ABCC12, ABCC11, LONP2, SIAH1, N4BP1, CBLN1, C16orf78, ZNF423, TMEM188, HEATR3, PAPD5, ADCY7, BRD7, NKD1, SNX20, NOD2, CYLD, SALL1, TOX3, LOC643714, CHD9, RBL2, AKTIP, RPGRIP1L, FTO, IRX3, CRNDE, IRX5, IRX6, MMP2, LPCAT2, CAPNS2, SLC6A2, CES1P2, CES1P1, CES1, CES5A, LOC283856, GNAO1, DKFZP434H168, MIR3935, AMFR, NUD…
7	chr16	q23.1	78495000	78562478	67479	11	0	-2.80765	NA	WWOX
8	chr16	q23.1	78562479	78670327	107849	20	0	-3.63657	NA	WWOX
9	chr16	q23.1	78670328	78945180	274853	51	0	-2.80765	NA	WWOX
10	chr16	q23.1 - q24.3	78949665	90148393	11198729	1749	0.584794	0	NA	WWOX, MAF, DYNLRB2, CDYL2, C16orf61, CENPN, ATMIN, C16orf46, GCSH, LOC100329108, PKD1L2, BCMO1, GAN, CMIP, PLCG2, SDR42E1, HSD17B2, MPHOSPH6, CDH13, MIR3182, HSBP1, MLYCD, OSGIN1, NECAB2, SLC38A8, MBTPS1, HSDL1, LRRC50, TAF1C, ADAD2, KCNG4, WFDC1, ATP2C2, KIAA1609, COTL1, KLHL36, USP10, CRISPLD2, ZDHHC7, KIAA0513, FAM92B, LOC400548, KIAA0182, GINS2, C16orf74, MIR1910, COX4NB, COX4I1, IRF8, LOC732…
11	chr17	q21.2 - q21.31	40823993	40993778	169786	38	0.903022	0	NA	PLEKHH3, CCR10, CNTNAP1, EZH1, LOC100190938, RAMP2, VPS25, WNK4, CCDC56, CNTD1, BECN1, PSME3
12	chr18	q23	75077574	75195244	117671	17	0.879318	0	NA
13	chr21	p11.2	9832936	9834682	1747	17	0	-0.337763	NA
14	chrX	p22.31	7251373	8448318	1196946	125	0.822339	0	NA	STS, VCX, PNPLA4, MIR651, VCX2, VCX3B
Number of calls per sample:
252185025271_HAP1_WTvsSxKO_1 =14

### Sheet: Table S8B
Genome: hg19
Aberration Algorithm: ADM-2
Threshold: 6.0
Fuzzy Zero: ON
GC Correction: ON
Window Size: 2Kb
Centralization (legacy): OFF
Diploid Peak Centralization: ON
Combine Replicates (Intra Array): ON
Array Level Filter: NONE
Metric Set Filter: NONE
Aberration Filter: Minimum Number of Probes for Amplification >= 3 AND Nesting Level <= 100 AND Minimum Avg. Absolute Log Ratio for Amplification >= 0.25 AND Minimum Size (Kb) of Region for Amplification >= 0.0 AND Minimum Size (Kb) of Region for Deletion >= 0.0 AND Minimum Number of Probes for Deletion >= 3 AND Minimum Avg. Absolute Log Ratio for Deletion >= 0.25
Feature Level Filter: gIsSaturated = true OR rIsSaturated = true OR gIsFeatNonUnifOL = true OR rIsFeatNonUnifOL = true OR LogRatio = 0; Include matching values=false
Design Level Filter: Homology = 0 OR IsPseudoautosomal = 1
Genomic Boundary: OFF
Show Flat Intervals: ON
Array Design Info: 252185025271_HAP1_WTvsSxKO_2[021850_20111015]
AberrationNo	Chr	Cytoband	Start	Stop	Size	#Probes	Amplification	Deletion	pval	Gene Names
252185025271_HAP1_WTvsSxKO_2
1	chr1	q21.1 - q44	144988715	249218792	104230078	15989	0	-0.337269	NA	PDE4DIP, SEC22B, NOTCH2NL, NBPF10, HFE2, TXNIP, POLR3GL, ANKRD34A, LIX1L, RBM8A, GNRHR2, PEX11B, ITGA10, ANKRD35, PIAS3, NUDT17, POLR3C, RNF115, CD160, PDZK1, GPR89A, GPR89C, PDZK1P1, NBPF11, NBPF24, LOC728989, PRKAB2, PDIA3P, FMO5, CHD1L, BCL9, ACP6, GJA5, GJA8, GPR89B, FLJ39739, PPIAL4B, PPIAL4A, NBPF14, PPIAL4D, PPIAL4F, NBPF15, NBPF16, PPIAL4E, LOC645166, LOC388692, FCGR1C, HIST2H2BF, PPIAL4C…
2	chr6	p25.1	5658747	5701211	42465	9	0	-3.52882	NA	FARS2
3	chr8	p23.3 - p11.1	176493	43527965	43351473	6111	0	-0.599523	NA	RPL23AP53, ZNF596, FBXO25, C8orf42, ERICH1, LOC286083, DLGAP2, CLN8, MIR596, ARHGEF10, KBTBD11, MYOM2, CSMD1, MCPH1, ANGPT2, AGPAT5, XKR5, DEFB1, DEFA6, DEFA4, DEFA10P, DEFA1B, DEFA1, DEFT1P, DEFT1P2, DEFA3, DEFA5, FAM90A14, FAM90A13, LOC349196, FAM90A5, FAM90A20, FAM66B, DEFB109P1B, ZNF705G, DEFB4B, DEFB103B, DEFB103A, SPAG11B, DEFB104B, DEFB104A, DEFB106B, DEFB106A, DEFB105B, DEFB105A, DEFB107A…
4	chr8	q11.1 - q11.21	46939154	49051610	2112457	201	0	-0.316166	NA	NCRNA00293, LOC100287846, KIAA0146, CEBPD, PRKDC, MCM4, UBE2V2
5	chr12	q21.2	79492970	79610110	117141	25	0.952964	0	NA	SYT1
6	chr16	q11.2 - q23.1	46529956	78494999	31965044	4333	0	-0.259237	NA	ANKRD26P1, SHCBP1, VPS35, ORC6, MYLK3, C16orf87, GPT2, DNAJA2, NETO2, ITFG1, PHKB, ABCC12, ABCC11, LONP2, SIAH1, N4BP1, CBLN1, C16orf78, ZNF423, TMEM188, HEATR3, PAPD5, ADCY7, BRD7, NKD1, SNX20, NOD2, CYLD, SALL1, TOX3, LOC643714, CHD9, RBL2, AKTIP, RPGRIP1L, FTO, IRX3, CRNDE, IRX5, IRX6, MMP2, LPCAT2, CAPNS2, SLC6A2, CES1P2, CES1P1, CES1, CES5A, LOC283856, GNAO1, DKFZP434H168, MIR3935, AMFR, NUD…
7	chr16	q23.1	78495000	78562478	67479	11	0	-2.4204	NA	WWOX
8	chr16	q23.1	78562479	78662882	100404	19	0	-3.29112	NA	WWOX
9	chr16	q23.1	78662883	78879138	216256	37	0	-2.4204	NA	WWOX
10	chr16	q23.1	78879139	78888473	9335	3	0	-4.61687	NA	WWOX
11	chr16	q23.1	78888474	78905457	16984	2	0	-2.4204	NA	WWOX
12	chr16	q23.1	78905458	78922649	17192	5	0	-1.25392	NA	WWOX
13	chr16	q23.1	78922650	78945180	22531	5	0	-2.4204	NA	WWOX
14	chr16	q23.1 - q24.3	78949665	90149546	11199882	1751	0.582812	0	NA	WWOX, MAF, DYNLRB2, CDYL2, C16orf61, CENPN, ATMIN, C16orf46, GCSH, LOC100329108, PKD1L2, BCMO1, GAN, CMIP, PLCG2, SDR42E1, HSD17B2, MPHOSPH6, CDH13, MIR3182, HSBP1, MLYCD, OSGIN1, NECAB2, SLC38A8, MBTPS1, HSDL1, LRRC50, TAF1C, ADAD2, KCNG4, WFDC1, ATP2C2, KIAA1609, COTL1, KLHL36, USP10, CRISPLD2, ZDHHC7, KIAA0513, FAM92B, LOC400548, KIAA0182, GINS2, C16orf74, MIR1910, COX4NB, COX4I1, IRF8, LOC732…
15	chr17	q21.2 - q21.31	40823993	40993778	169786	38	0.830803	0	NA	PLEKHH3, CCR10, CNTNAP1, EZH1, LOC100190938, RAMP2, VPS25, WNK4, CCDC56, CNTD1, BECN1, PSME3
16	chr18	q23	75077574	75195244	117671	17	0.952893	0	NA
17	chrX	p22.31	7251373	8448318	1196946	124	0.793903	0	NA	STS, VCX, PNPLA4, MIR651, VCX2, VCX3B
Number of calls per sample:
252185025271_HAP1_WTvsSxKO_2 =17
